# Parkinson’s disease-linked D620N mutation selectively alters the brain-specific protein interactome of VPS35

**DOI:** 10.64898/2026.04.09.717005

**Authors:** Erin T. Williams, Xi Chen, Jordan Rowlands, Md. Shariful Islam, Maxwell Frye, Darren J. Moore

## Abstract

Mutations in several genes are known to cause familial forms of Parkinson’s disease (PD), including mutations in the *vacuolar protein sorting 35 ortholog* (*VPS35*) gene linked to late-onset, autosomal dominant PD. *VPS35* encodes a core subunit of the retromer complex which functions in endosomal sorting and recycling. It remains unclear how the pathogenic D620N mutation in VPS35 disrupts retromer function to induce neurodegeneration in PD. Using cell-and rodent-based models expressing D620N VPS35, we performed interactome proteomics to identify alterations underlying the pathogenic effects of D620N VPS35 in PD. Using overexpression of VPS35 variants in HEK-293T cells, we conducted tandem affinity purification (TAP) or co-immunoprecipitation (co-IP) with protein chemical crosslinking to determine the native and non-native protein interactomes of wild-type (WT) and D620N VPS35, respectively. Notably, we can confirm the reduced interaction of D620N VPS35 with components of the WASH complex. Additionally, using a viral-mediated gene transfer model of human D620N VPS35 overexpression in adult rat brain, we identify the first brain-specific protein interactome of VPS35. These overexpression models reveal remarkably similar interaction profiles of WT and D620N VPS35, suggesting that the D620N mutation has a subtle effect on the overall VPS35 protein interactome. We also conducted proteomic analysis of brain tissue from a *D620N VPS35* knockin (KI) mouse model that expresses VPS35 at endogenous levels. Using co-IP from hemi-brain or striatal extracts of *WT* and *D620N VPS35* KI mice, we reveal a high degree of similarity between the brain interactomes of WT and D620N VPS35, further suggesting a subtle effect of the D620N mutation on VPS35 protein interactions. Notably, in both hemi-brain and striatum, we find a selective decrease in the interaction of two known interactors, TBC1D5 and VPS29, with D620N VPS35. We also performed global proteomic analysis of striatal tissue from *D620N VPS35* KI mice and reveal a high degree of similarity between WT and D620N, further suggesting a subtle effect of this mutation. Together, our study provides a comprehensive evaluation of the VPS35 protein interactome and reveals a selective effect of the PD-linked D620N mutation in mammalian cells and brain. Our study provides key insight into the mechanisms of retromer dysfunction in *VPS35*-linked PD.
