## Supplementary material for "Parkinson’s disease-linked D620N mutation selectively alters the brain-specific protein interactome of VPS35": Table 1

### Sheet: Sheet1
Tandem Affinity Purification of VPS35 in HEK293 cells treated with DSP
Samples sent for LC-MS/MS (Thermo Q Exactive) and raw data were searched using MaxQuant (v.1.5.3.30)
Uniprot Protein ID	Protein name	Gene name	EV Intensity	WT intensity	Ratio WT/EV
Q9Y5S2	Serine/threonine-protein kinase MRCK beta	CDC42BPB	0	227100	N/A
F2Z2E2	Ras GTPase-activating-like protein IQGAP3	IQGAP3	0	263010	N/A
P49327	Fatty acid synthase	FASN	0	313860	N/A
M0R116	Sodium/potassium-transporting ATPase subunit alpha-3	ATP1A3	0	318230	N/A
P61160	Actin-related protein 2	ACTR2	0	347200	N/A
O14974	Protein phosphatase 1 reguatory subunit 12A	PPP1R12A	0	369100	N/A
D6RF25	Alpha-adducin	ADD1	0	412180	N/A
P50990	T-complex protein 1 subunit theta	CCT8	0	439420	N/A
A0A087WUZ3	Spectrin beta chain, non-erythrocytic 1	SPTBN1	0	462550	N/A
H7C0A3	Actin-related protein 2/3 complex subunit 4	ARPC4	0	471370	N/A
Q96DA6	Mitochondrial import inner membrane translocase subunit TIM14	DNAJC19	0	473130	N/A
E9PFG7	2-oxoglutarate dehydrogenase-like, mitochondrial	OGDH	0	494280	N/A
Q9ULV4	Coronin-1C	CORO1C	0	494490	N/A
B0QYP8	Beta-parvin	PARVB	0	559570	N/A
P49411	Elongation factor Tu, mitochondrial	TUFM	0	565400	N/A
Q5SRQ6	Casein kinase II subunit beta	CSNK2B	0	595020	N/A
Q5JR08	Transforming protein RhoA	RHOC	0	615860	N/A
J3KTM9	Importin subunit beta-1	KPNB1	0	626850	N/A
Q5VU59	Epididymis luminal protein 189	DKFZp686J1372	0	635930	N/A
P22626	Heterogeneous nuclear ribonucleoproteins A2/B1	HNRNPA2B1	0	645920	N/A
A0A087X253	AP-2 complex subunit beta	AP2B1	0	656590	N/A
P12236	ADP/ATP translocase 3	SLC25A6	0	685370	N/A
P52597	Heterogeneous nuclear ribonucleoprotein F	HNRNPF	0	702500	N/A
G3V394	Unconventional myosin-Va	MYO5A	0	741030	N/A
Q15029	116 kDa U5 small nuclear ribonucleoprotein component	EFTUD2	0	829050	N/A
P68363	Tubulin alpha-1B chain	TUBA1B	0	831840	N/A
E7ETR0	RuvB-like 1	RUVBL1	0	845500	N/A
P12277	Creatine kinase B-type	CKB	0	861870	N/A
P31942	Heterogeneous nuclear ribonucleoprotein H3	HNRNPH3	0	926420	N/A
A6NP16	Angiomotin	AMOT	0	948550	N/A
J3QL24	Pyrroline-5-carboxylate reductase	PYCR1	0	952340	N/A
Q9Y3I0	tRNA-splicing ligase RtcB homolog	RTCB	0	1074900	N/A
A0A087WUM5	Golgi-associated plant pathogenesis-related protein 1	GLIPR2	0	1098700	N/A
H7C314	Src substrate cortactin	CTTN	0	1122900	N/A
B9A014	Uncharacterized protein C21orf140	C21orf140	0	1132100	N/A
Q9Y490	Talin-1	TLN1	0	1175100	N/A
F8VWV4	60S acidic ribosomal protein P0-lik	RPLP0	0	1179900	N/A
Q13724	Mannosyl-oligosaccharide glucosidase	MOGS	0	1185700	N/A
Q9BYN8	28S ribosomal protein S26, mitochondrial	MRPS26	0	1231900	N/A
O14654	Insulin receptor substrate 4	IRS4	0	1328900	N/A
P68032	Actin, alpha cardiac muscle 1	ACTC1	0	1363900	N/A
P26641	Elongation factor 1-gamma	EEF1G	0	1365000	N/A
G3V1J5	Exosome complex exonuclease RRP44	DIS3	0	1602600	N/A
D6RAA6	Transmembrane protein 33	TMEM33	0	1614700	N/A
Q9UBI6	Guanine nucleotide-binding protein G(I)/G(S)/G(O) subunit gamma-12	GNG12	0	1633600	N/A
Q7Z406	Myosin-14	MYH14	0	1788900	N/A
P60953	Cell division control protein 42 homolog	CDC42	0	1848000	N/A
Q96N67	Dedicator of cytokinesis protein 7	DOCK7	0	1971900	N/A
P09874	Poly [ADP-ribose] polymerase 1	PARP1	0	1981300	N/A
P25705	ATP synthase subunit alpha, mitochondrial	ATP5A1	0	2336100	N/A
E9PGZ1	Caldesmon	CALD1	0	2517800	N/A
P61221	ATP-binding cassette sub-family E member 1	ABCE1	0	2580500	N/A
Q5VU77	Ubiquitin-associated protein 2-like	UBAP2L	0	2624200	N/A
K7EL40	Septin-9	Septin 9	0	2758200	N/A
P68371	Tubulin beta-4B chain	TUBB4B	0	2829100	N/A
P33176	Kinesin-1 heavy chain	KIF5B	0	3025500	N/A
G3V1N2	Hemoglobin subunit alpha	HBA2	0	3145400	N/A
Q92499	ATP-dependent RNA helicase DDX1	DDX1	0	3281100	N/A
O43809	Cleavage and polyadenylation specificity factor subunit 5	NUDT21	0	3394500	N/A
P78347	General transcription factor II-I	GTF2I	0	3428600	N/A
Q13813	Spectrin alpha chain, non-erythrocytic 1	SPTAN1	0	3520300	N/A
P11169	Solute carrier family 2, facilitated glucose transporter member 3	SLC2A3	0	3966800	N/A
E7ETC2	Serine/threonine-protein phosphatase	PPP3CA	0	4510400	N/A
Q5HY54	Filamin-A	FLNA	0	5040600	N/A
Q9UHB6	LIM domain and actin-binding protein 1	LIMA1	0	5614700	N/A
G3V1Q4	Septin-7	Septin 7	0	5630400	N/A
E9PJ90	HBS1-like protein	HBS1L	0	6593900	N/A
P01023	Alpha-2-macroglobulin	A2M	0	6745800	N/A
Q4G0F5	Vacuolar protein sorting-associated protein 26B	VPS26B	0	6916400	N/A
P63092	Guanine nucleotide-binding protein G(s) subunit alpha isoforms short	GNAS	0	8162200	N/A
Q6WCQ1	Myosin phosphatase Rho-interacting protein	MPRIP	0	8467000	N/A
Q14204	Cytoplasmic dynein 1 heavy chain 1	DYNC1H1	0	8611200	N/A
P01116	GTPase Kras	KRAS	0	9102000	N/A
F5H6E2	Unconventional myosin-Ic	MYO1C	0	9158200	N/A
P35580	Myosin-10	MYH10	0	9646600	N/A
Q9P0K7	Ankycorbin	RAI14	0	10117000	N/A
H0Y2W2	ATPase family AAA domain-containing protein 3A	ATAD3A	0	10248000	N/A
Q16643	Drebrin	DBN1	0	11318000	N/A
P42704	Leucine-rich PPR motif-containing protein, mitochondrial	LRPPRC	0	12949000	N/A
P80723	Brain acid soluble protein 1	BASP1	0	16213000	N/A
Q9H1R3	Myosin light chain kinase 2, skeletal/cardiac muscle	MYLK2	0	31642000	N/A
A0A0A0MRM8	Unconventional myosin-VI	MYO6	0	38346000	N/A
O75436	Vacuolar protein sorting-associated protein 26A	VPS26A	0	174810000	N/A
F8VXU5	Vacuolar protein sorting-associated protein 29	VPS29	0	300660000	N/A
Q96QK1	Vacuolar protein sorting-associated protein 35	VPS35	0	579550000	N/A
P78527	DNA-dependent protein kinase catalytic subunit	PRKDC	292650	19741000	67.456
P11233	Ras-related protein Ral-A	RALA	479550	28506000	59.4432
J3KTA4	Probable ATP-dependent RNA helicase DDX5	DDX5	516020	20968000	40.6341
P63000	Ras-related C3 botulinum toxin substrate 1	RAC1	1389100	37584000	27.0564
P11498	Pyruvate carboxylase, mitochondrial	PC	3405000	90682000	26.632
P52907	F-actin-capping protein subunit alpha-1	CAPZA1	213080	4702500	22.0692
E7ETT4	Propionyl-CoA carboxylase beta chain, mitochondrial	PCCB	4846300	99836000	20.6005
Q5JP53	Tubulin beta chain	TUBB	2652800	50003000	18.8491
O94832	Unconventional myosin-Id	MYO1D	829370	15509000	18.6997
P62834	Ras-related protein Rap-1A	RAP1A	688290	12705000	18.4588
Q96RQ3	Methylcrotonoyl-CoA carboxylase subunit alpha, mitochondrial	MCCC1	9923700	167370000	16.8657
F8W1R7	Myosin light polypeptide 6	MYL6	1502200	25123000	16.7241
P46940	Ras GTPase-activating-like protein IQGAP1	IQGAP1	1559700	23883000	15.3126
Q9HCC0	Methylcrotonoyl-CoA carboxylase beta chain, mitochondrial	MCCC2	13369000	185790000	13.8971
E9PK01	Elongation factor 1-delta	EEF1D	519490	6903300	13.2886
Q71U36	Tubulin alpha-1A chain	TUBA1A	13224000	160390000	12.1287
Q8N8S7	Protein enabled homolog	ENAH	602760	6868800	11.3956
B3KQV6	Serine/threonine-protein phosphatase 2A 65 kDa regulatory subunit A alpha isoform	PPP2R1A	317610	2986600	9.40336
E5RGC7	28S ribosomal protein S28, mitochondrial	MRPS28	205320	1927400	9.3873
P05165	Propionyl-CoA carboxylase alpha chain, mitochondrial	PCCA	57983000	540650000	9.32428
J3QRS3	Myosin regulatory light chain 12A	MYL12A	623470	5462800	8.76193
P08238	Heat shock protein HSP 90-beta	HSP90AB1	6040400	47937000	7.93606
I1E4Y6	PERQ amino acid-rich with GYF domain-containing protein 2	GIGYF2	411380	3190300	7.75512
Q13085	Acetyl-CoA carboxylase 1	ACACA	95342000	657550000	6.89675
B1AK87	F-actin-capping protein subunit beta	CAPZB	789680	5442700	6.89229
P30050	60S ribosomal protein L12	RPL12	466370	3201300	6.86429
A0A087WWU8	Tropomyosin alpha-3 chain	TPM3	527870	3552900	6.73063
E7EP32	Guanine nucleotide-binding protein subunit beta-4	GNB2	1842800	11958000	6.48904
P60709	Actin, cytoplasmic 1	ACTB	54978000	338400000	6.15519
D6RF44	Heterogeneous nuclear ribonucleoprotein D0	HNRNPD	168080	1034300	6.15362
O00571	ATP-dependent RNA helicase DDX3X	DDX3X	713940	4388200	6.14645
Q96FJ2	Dynein light chain 2, cytoplasmic	DYNLL2	402180	2425500	6.03088
E9PKE3	Heat shock cognate 71 kDa protein	HSPA8	1180500	6523400	5.52596
Q00839	Heterogeneous nuclear ribonucleoprotein U	HNRNPU	4252700	21375000	5.02622
E9PDF6	Unconventional myosin-Ib	MYO1B	3382800	16552000	4.89299
E5RJH3	60S ribosomal protein L30	RPL30	580850	2822200	4.85874
P68871	Hemoglobin subunit beta	HBB	339680	1606900	4.73063
P13639	Elongation factor 2	EEF2	343220	1621700	4.72496
Q5JXI8	Four and a half LIM domains protein 1	FHL1	1440200	6459200	4.48493
E9PP50	Cofilin-1	CFL1	1728200	7278200	4.21143
A0A087WVQ6	Clathrin heavy chain	CLTC	1801700	7211200	4.00244
