## Supplementary material for "Parkinson’s disease-linked D620N mutation selectively alters the brain-specific protein interactome of VPS35": Table 2

### Sheet: Sheet1
VPS35-V5 IP in HEK293 cells treated with DSP
Samples sent for LC-MS/MS (Thermo Q Exactive) and raw data were searched using MaxQuant (v.1.5.3.30)
Green highlighted: only in WT; Orange highlighted: only in D620N
Uniprot Protein ID	Protein name	Gene name	EV Intensity	WT #1 Intensity	WT #2 Intensity	DN #1 Intensity	DN #2 Intensity	WT #1/EV ratio	WT #2/EV ratio	DN #1/EV ratio	DN #2/EV ratio	Average fold change WT/D620N	Average fold change D620N/WT	p-value
H0YIW2	Anaphase-promoting complex subunit 7	ANAPC7	0	923930	1142700	547150	937930	N/A	N/A	N/A	N/A	1.27355	0.785207	0.367673
R4GMN2	DENN domain-containing protein 4C	DENND4C	0	825710	1084900	709750	726190	N/A	N/A	N/A	N/A	1.20526	0.829699	0.034469
Q6AWB1	Dynactin subunit 1	DCTN1	0	1317300	1153700	733340	998820	N/A	N/A	N/A	N/A	1.32567	0.754338	0.337023
Q5TA95	Tetratricopeptide repeat protein 4	TTC4	0	640620	1418600	770380	811020	N/A	N/A	N/A	N/A	1.14907	0.870267	0.69121
K7ES20	Cyclin-dependent kinase inhibitor 2A	CDKN2A	0	472890	1143900	772120	634230	N/A	N/A	N/A	N/A	1.00681	0.993232	0.986169
Q8N2G8	GH3 domain-containing protein	GHDC	0	580220	1567500	772620	1362100	N/A	N/A	N/A	N/A	0.885934	1.12875	0.808431
Q14694	Ubiquitin carboxyl-terminal hydrolase 10	USP10	0	978350	1510900	799120	1051200	N/A	N/A	N/A	N/A	1.21251	0.824733	0.34189
G3V4F7	Signal recognition particle 54 kDa protein	SRP54	0	759720	1958000	807490	1983400	N/A	N/A	N/A	N/A	0.862812	1.159	0.809575
C9J715	Nischarin	NISCH	0	528470	1662500	835670	1133200	N/A	N/A	N/A	N/A	0.970133	1.03079	0.952029
K7EQA1	Programmed cell death protein 5	PDCD5	0	1161500	2082500	852930	953450	N/A	N/A	N/A	N/A	1.60261	0.623981	0.177168
P08243	Asparagine synthetase [glutamine-hydrolyzing]	ASNS	0	2108000	1383600	909960	1629100	N/A	N/A	N/A	N/A	1.30177	0.768187	0.590709
A0A024R4E5	Vigilin	HDLBP	0	1065500	1175900	915470	706740	N/A	N/A	N/A	N/A	1.25835	0.79469	0.272056
A0A087WUV8	Basigin	BSG	0	1272400	1557100	980920	1145900	N/A	N/A	N/A	N/A	1.2119	0.825148	0.0520342
O95347	Structural maintenance of chromosomes protein 2	SMC2	0	1105400	1669100	981110	982210	N/A	N/A	N/A	N/A	1.27034	0.787188	0.169678
P62857	40S ribosomal protein S28	RPS28	0	2020600	1361000	990870	952350	N/A	N/A	N/A	N/A	1.6313	0.613008	0.32238
P08133	Annexin A6	ANXA6	0	1710800	1593200	1015600	886360	N/A	N/A	N/A	N/A	1.59917	0.625325	0.135161
E5RJR5	S-phase kinase-associated protein 1	SKP1	0	1437700	2151900	1028800	1261200	N/A	N/A	N/A	N/A	1.41372	0.707356	0.11315
E9PLG2	26S protease regulatory subunit 6A	PSMC3	0	1383300	2338600	1030500	2020700	N/A	N/A	N/A	N/A	1.10008	0.909023	0.798551
A0A024R7W5	YTH domain-containing family protein 1	YTHDF3	0	1627200	879140	1053100	852000	N/A	N/A	N/A	N/A	1.24361	0.80411	0.67776
K7EPG8	Zinc finger protein 585B	ZNF585B	1229300	64292000	8165300	1053700	1281600	52.2997	6.64224	0.857154	1.04254	30.9474	0.0323129	0.356541
Q16658	Fascin	FSCN1	137240	534930	529800	1075400	1005300	3.89777	3.86039	7.83591	7.32512	0.469979	2.12776	0.0224538
D6RC04	COMM domain-containing protein 10	COMMD10	0	918620	1426500	1079700	941280	N/A	N/A	N/A	N/A	1.03959	0.961922	0.818276
O75396	Vesicle-trafficking protein SEC22b	SEC22B	0	5029100	5177100	1108700	3138000	N/A	N/A	N/A	N/A	2.23461	0.447505	0.132453
Q5T7C4	Putative high mobility group protein B1-like 1	HMGB1	0	1631400	1821000	1197300	1158400	N/A	N/A	N/A	N/A	1.33808	0.747337	0.0547727
B4DIH5	COP9 signalosome complex subunit 2	COPS2	0	1362800	1579800	1197800	1181000	N/A	N/A	N/A	N/A	1.12744	0.886967	0.130422
D6RDP1	Septin-11	Septin 5	0	1514800	2075300	1207900	2277600	N/A	N/A	N/A	N/A	0.938681	1.06532	0.849774
B4DXW1	Actin-related protein 3B	ACTR3	0	3073400	3543100	1234200	2066200	N/A	N/A	N/A	N/A	1.84103	0.543175	0.0701198
P15531	Nucleoside diphosphate kinase A	NME1	0	1887300	2317100	1263300	1878000	N/A	N/A	N/A	N/A	1.22305	0.817626	0.317264
P18669	Phosphoglycerate mutase 1	PGAM1	535960	3067800	3210500	1267500	1725000	5.72393	5.99019	2.36492	3.21852	1.93127	0.517793	0.0453116
P13667	Protein disulfide-isomerase A4	PDIA4	0	795300	9116800	1273200	5456300	N/A	N/A	N/A	N/A	1.25396	0.797473	0.849098
Q9NSD9	Phenylalanine--tRNA ligase beta subunit	FARSB	0	2969700	4408300	1277200	1772500	N/A	N/A	N/A	N/A	2.18656	0.457339	0.0382969
Q12904	Aminoacyl tRNA synthase complex-interacting multifunctional protein 1	AIMP1	0	1689300	1580700	1318400	796590	N/A	N/A	N/A	N/A	1.41589	0.706271	0.34209
Q9NRN7	L-aminoadipate-semialdehyde dehydrogenase-phosphopantetheinyl transferase	AASDHPPT	0	2587900	3474900	1348100	1721800	N/A	N/A	N/A	N/A	1.79238	0.557916	0.0217009
G3V5X9	Sorting nexin-6	SNX6	0	2720500	3636100	1370400	3158000	N/A	N/A	N/A	N/A	1.2841	0.778753	0.526931
K7ERT7	Synaptic vesicle membrane protein VAT-1 homolog	VAT1	0	818990	2055100	1411700	1468800	N/A	N/A	N/A	N/A	0.875221	1.14257	0.715057
X6RA56	Dynactin subunit 3	DCTN3	0	1875600	2796600	1446700	1609000	N/A	N/A	N/A	N/A	1.37741	0.726003	0.10073
Q9UHX1	Poly(U)-binding-splicing factor PUF60	PUF60	0	1370700	2383000	1529200	1314300	N/A	N/A	N/A	N/A	1.17558	0.850643	0.513115
Q01813	ATP-dependent 6-phosphofructokinase, platelet type	PFKP	0	1982300	2682200	1552000	1663300	N/A	N/A	N/A	N/A	1.3129	0.761673	0.0330258
F6S6P2	Large proline-rich protein BAG6	BAG6	0	1497600	2705100	1570500	1659400	N/A	N/A	N/A	N/A	1.15983	0.862199	0.536721
C9IY94	Septin-2	Septin 2	0	2441100	1405000	1572900	1975100	N/A	N/A	N/A	N/A	1.02789	0.97287	0.948899
P81605	Dermcidin	DCD	0	1282900	1630500	1623700	921470	N/A	N/A	N/A	N/A	1.03045	0.970452	0.928838
A5YKK6	CCR4-NOT transcription complex subunit 1	CNOT1	0	694820	2208200	1652800	1775000	N/A	N/A	N/A	N/A	0.735633	1.35937	0.499211
H7C3F9	Actin-related protein 2/3 complex subunit 2	ARPC2	0	943020	2112200	1659600	1229200	N/A	N/A	N/A	N/A	0.928246	1.0773	0.843399
E9PD53	Structural maintenance of chromosomes protein	SMC4	0	1918600	2128800	1710500	2148100	N/A	N/A	N/A	N/A	0.961488	1.04005	0.739128
Q9UQ80	Proliferation-associated protein 2G4	PA2G4	0	2131400	2313900	1776000	3000300	N/A	N/A	N/A	N/A	0.857539	1.16613	0.608697
P49721	Proteasome subunit beta type-2	PSMB2	0	3169600	4103500	1785100	2518700	N/A	N/A	N/A	N/A	1.5388	0.649855	0.0672091
P38606	V-type proton ATPase catalytic subunit A	ATP6V1A	0	940780	744790	1817000	2906100	N/A	N/A	N/A	N/A	0.334124	2.9929	0.0917107
Q92616	Translational activator GCN1	GCN1L1	0	1472600	2363700	1824500	1570600	N/A	N/A	N/A	N/A	1.01041	0.989702	0.955631
O00170	AH receptor-interacting protein	AIP	0	701170	2802400	1827300	2223300	N/A	N/A	N/A	N/A	0.745949	1.34057	0.589599
Q96NW4	Ankyrin repeat domain-containing protein 27	ANKRD27	0	2478000	1053200	1870900	1160700	N/A	N/A	N/A	N/A	1.10904	0.901677	0.872893
Q9Y2Z0	Suppressor of G2 allele of SKP1 homolog	SUGT1	0	2273000	4451700	1888700	7938500	N/A	N/A	N/A	N/A	0.617634	1.61908	0.596963
P26639	Threonine--tRNA ligase, cytoplasmic	TARS	0	724650	2056100	1912200	3022100	N/A	N/A	N/A	N/A	0.494475	2.02235	0.209932
P49411	Elongation factor Tu, mitochondrial	TUFM	0	6073700	3482000	1918400	2777600	N/A	N/A	N/A	N/A	1.93362	0.517164	0.327734
D6RAA6	Transmembrane protein 33	TMEM33	0	2393300	3881800	1927400	2293300	N/A	N/A	N/A	N/A	1.33473	0.749213	0.217385
P60981	Destrin	DSTN	280300	1358900	1843700	1936900	2031500	4.84802	6.5776	6.9101	7.24759	0.730032	1.3698	0.0150067
P29401	Transketolase	TKT	531000	2522500	3206900	1939800	1781500	4.75047	6.03936	3.65311	3.35499	1.39497	0.716861	0.0322065
P61026	Ras-related protein Rab-10	RAB10	0	2430200	2873400	1957400	1484800	N/A	N/A	N/A	N/A	1.39772	0.715451	0.141175
K7EJ44	Profilin-1	PFN1	0	1841500	2505000	1960800	2238400	N/A	N/A	N/A	N/A	0.937304	1.06689	0.394094
F5H6T1	Actin-related protein 2	ACTR2	0	1486500	1568000	1990500	1297800	N/A	N/A	N/A	N/A	0.846096	1.1819	0.596357
H3BVG0	Nuclear pore complex protein Nup93	NUP93	0	1595700	3518100	2064800	1825600	N/A	N/A	N/A	N/A	1.15737	0.86403	0.686225
Q99436	Proteasome subunit beta type-7	PSMB7	0	2772100	3906700	2129400	2486800	N/A	N/A	N/A	N/A	1.30812	0.764457	0.0876907
Q01518	Adenylyl cyclase-associated protein 1	CAP1	0	2403900	4097000	2134700	2827600	N/A	N/A	N/A	N/A	1.17486	0.851163	0.505086
Q9Y3I0	tRNA-splicing ligase RtcB homolog	RTCB	0	2373400	3390600	2174700	2897100	N/A	N/A	N/A	N/A	1.02866	0.972134	0.852938
E7EQL5	Cytoplasmic dynein 1 intermediate chain 2	DYNC1I2	0	3268700	3045600	2192700	2911200	N/A	N/A	N/A	N/A	1.14551	0.872975	0.538362
P49588	Alanine--tRNA ligase, cytoplasmic	AARS	0	1361400	3742500	2268500	1095100	N/A	N/A	N/A	N/A	1.31209	0.762142	0.66535
F8WD09	GPN-loop GTPase 1	GPN1	0	1757600	3085900	2279000	2104200	N/A	N/A	N/A	N/A	0.98453	1.01571	0.940322
Q96EK5	KIF1-binding protein	KIAA1279	0	2952500	3143800	2323600	2544400	N/A	N/A	N/A	N/A	1.14827	0.870877	0.235652
O60826	Coiled-coil domain-containing protein 22	CCDC22	0	1808900	2280900	2338500	2126100	N/A	N/A	N/A	N/A	0.830231	1.20448	0.15424
P24534	Elongation factor 1-beta	EEF1B2	0	1539500	3471500	2343000	1961500	N/A	N/A	N/A	N/A	1.02313	0.977394	0.94888
D6RHX9	Calcium/calmodulin-dependent protein kinase type II subunit alpha	CAMK2A	0	1694400	3175800	2369300	2488900	N/A	N/A	N/A	N/A	0.891832	1.12129	0.612772
Q99613	Eukaryotic translation initiation factor 3 subunit C	EIF3C	0	2896300	3002100	2412800	2528200	N/A	N/A	N/A	N/A	1.09548	0.912843	0.430533
Q9H6T3	RNA polymerase II-associated protein 3	RPAP3	0	2013100	3081200	2421400	2089900	N/A	N/A	N/A	N/A	1.01229	0.987855	0.940976
Q92905	COP9 signalosome complex subunit 5	COPS5	0	1665500	1693500	2424200	2907100	N/A	N/A	N/A	N/A	0.579859	1.72456	0.0384682
C9IZ80	Basic leucine zipper and W2 domain-containing protein 1	BZW1	0	2396200	2936600	2426800	2354600	N/A	N/A	N/A	N/A	1.01329	0.986888	0.788063
Q9Y224	UPF0568 protein C14orf166	C14orf166	145110	3143700	3494000	2466900	2427900	21.6643	24.0783	17.0002	16.7314	1.23871	0.807294	0.0883129
Q5QPE4	Sorting nexin-5	SNX5	0	6386200	4157800	2598400	5979400	N/A	N/A	N/A	N/A	1.16773	0.856361	0.777078
P14735	Insulin-degrading enzyme	IDE	0	1608200	4405200	2627000	1187200	N/A	N/A	N/A	N/A	1.36241	0.733993	0.634171
F8W9X7	Coiled-coil domain-containing protein 93	CCDC93	0	9243800	4133500	2805200	2907600	N/A	N/A	N/A	N/A	2.24032	0.446365	0.359626
O15344	E3 ubiquitin-protein ligase Midline-1	MID1	0	2832400	3997000	2809500	2596600	N/A	N/A	N/A	N/A	1.13837	0.878446	0.300727
A0A087WYT3	Prostaglandin E synthase 3	PTGES3	0	2875200	3373800	2821800	2352800	N/A	N/A	N/A	N/A	1.09739	0.911257	0.508177
H0Y8B3	Adenosylhomocysteinase	AHCYL2	0	1468400	3846000	2839400	2943700	N/A	N/A	N/A	N/A	0.804482	1.24304	0.567281
Q14008	Cytoskeleton-associated protein 5	CKAP5	0	1049200	3922500	2911700	2311600	N/A	N/A	N/A	N/A	0.818049	1.22242	0.716271
P33176	Kinesin-1 heavy chain	KIF5B	0	4211300	3837900	2936800	5079500	N/A	N/A	N/A	N/A	0.934126	1.07052	0.835904
O14654	Insulin receptor substrate 4	IRS4	0	2644500	1698400	3051800	2115000	N/A	N/A	N/A	N/A	0.786273	1.27182	0.578142
C9JXG8	Ran-specific GTPase-activating protein	RANBP1	0	7336000	9386100	3077400	4955800	N/A	N/A	N/A	N/A	1.90004	0.526305	0.0501631
Q8TCE6	Protein FAM45A	FAM45A	0	2978300	4442300	3119000	466770	N/A	N/A	N/A	N/A	1.82383	0.548295	0.397047
Q5HY57	Emerin	EMD	1193400	7255800	6824700	3126000	4463600	6.07994	5.7187	2.61941	3.74024	1.71865	0.581851	0.122985
P62263	40S ribosomal protein S14	RPS14	0	4818000	7312800	3126800	5013800	N/A	N/A	N/A	N/A	1.34789	0.741901	0.293565
C9JFE4	COP9 signalosome complex subunit 1	GPS1	0	3835600	5957000	3138700	3475400	N/A	N/A	N/A	N/A	1.33085	0.751402	0.160827
P35580	Myosin-10	MYH10	0	4382400	6826500	3146500	4143900	N/A	N/A	N/A	N/A	1.38512	0.721957	0.182907
E7EQI7	WASH complex subunit strumpellin	KIAA0196	0	4729400	8560700	3295100	1249400	N/A	N/A	N/A	N/A	2.57215	0.38878	0.145141
Q5VWC4	26S proteasome non-ATPase regulatory subunit 4	PSMD4	0	2876700	4438800	3296900	2868500	N/A	N/A	N/A	N/A	1.06334	0.940433	0.716642
Q8TEQ6	Gem-associated protein 5	GEMIN5	0	6746800	10209000	3317200	5267000	N/A	N/A	N/A	N/A	1.7867	0.559691	0.0992551
B1ANR0	Polyadenylate-binding protein	PABPC4	0	1702100	4548200	3323700	1898800	N/A	N/A	N/A	N/A	1.03836	0.963061	0.944012
P25787	Proteasome subunit alpha type-2	PSMA2	0	9085300	6398900	3400700	2440700	N/A	N/A	N/A	N/A	2.46933	0.404968	0.17274
Q5JRR9	Ubiquitin-like modifier-activating enzyme 1	UBA1	0	3583700	4389700	3411900	2771500	N/A	N/A	N/A	N/A	1.16866	0.855678	0.327497
H7C5W9	Sarcoplasmic/endoplasmic reticulum calcium ATPase 2	ATP2A2	0	1225400	3616100	3443200	2155900	N/A	N/A	N/A	N/A	0.747871	1.33713	0.591875
O95831	Apoptosis-inducing factor 1, mitochondrial	AIFM1	0	4834400	4935400	3463200	3772500	N/A	N/A	N/A	N/A	1.24073	0.805977	0.183868
H7C314	Src substrate cortactin	CTTN	0	3366200	5012700	3485500	3558100	N/A	N/A	N/A	N/A	1.07042	0.934214	0.55364
F1T0B3	ATP-dependent RNA helicase DDX1	DDX1	0	3014300	3747500	3486900	3779100	N/A	N/A	N/A	N/A	0.84613	1.18185	0.00645907
P61221	ATP-binding cassette sub-family E member 1	ABCE1	0	3312600	4340500	3543700	4225900	N/A	N/A	N/A	N/A	0.894277	1.11822	0.245825
Q08752	Peptidyl-prolyl cis-trans isomerase D	PPID	0	3208000	4546200	3593300	3184500	N/A	N/A	N/A	N/A	1.03011	0.970767	0.813234
E5RI99	60S ribosomal protein L30	RPL30	0	9140900	7158200	3620100	7533700	N/A	N/A	N/A	N/A	1.37355	0.728043	0.493509
J3QL24	Pyrroline-5-carboxylate reductase	PYCR1	0	2591700	4628000	3668400	4806300	N/A	N/A	N/A	N/A	0.762072	1.31221	0.305602
P31946	14-3-3 protein beta/alpha	YWHAB	2102200	10022000	10483000	3672200	6503500	4.76739	4.98668	1.74684	3.09366	1.86153	0.537192	0.101235
Q96HC4	PDZ and LIM domain protein 5	PDLIM5	0	3278300	5696400	3691200	3704400	N/A	N/A	N/A	N/A	1.08303	0.923334	0.695119
P28070	Proteasome subunit beta type-4	PSMB4	0	8751100	11987000	3734000	6182500	N/A	N/A	N/A	N/A	1.90265	0.525583	0.0641575
P30101	Protein disulfide-isomerase A3	PDIA3	0	4011700	5065400	3761700	3602900	N/A	N/A	N/A	N/A	1.11779	0.894622	0.145239
O43324	Eukaryotic translation elongation factor 1 epsilon-1	EEF1E1	0	4005800	3411500	3870200	1383100	N/A	N/A	N/A	N/A	1.29135	0.774385	0.648978
P67775	Serine/threonine-protein phosphatase 2A catalytic subunit alpha isoform	PPP2CA	0	3948200	6150100	3934400	6261800	N/A	N/A	N/A	N/A	0.894542	1.11789	0.686653
J3QT28	Mitotic checkpoint protein BUB3	BUB3	419980	4191700	3063400	3969200	4465000	9.98071	7.29416	9.45093	10.6315	0.804801	1.24254	0.450437
Q96AG4	Leucine-rich repeat-containing protein 59	LRRC59	0	3683200	820960	4019200	5411500	N/A	N/A	N/A	N/A	0.470511	2.12535	0.267935
O15371	Eukaryotic translation initiation factor 3 subunit D	EIF3D	0	2260700	3743700	4081100	2545500	N/A	N/A	N/A	N/A	0.80542	1.24159	0.562615
K7EM02	Katanin p60 ATPase-containing subunit A-like 2	KATNAL2	0	2067600	4861400	4087300	3541000	N/A	N/A	N/A	N/A	0.79712	1.25452	0.525651
Q9Y5M8	Signal recognition particle receptor subunit beta	SRPRB	0	3623900	6394100	4089800	4170200	N/A	N/A	N/A	N/A	1.08182	0.924371	0.709055
I3L397	Eukaryotic translation initiation factor 5A	EIF5A	247530	4692700	6357100	4146700	4407900	18.9581	25.6821	16.7523	17.8075	1.16876	0.855607	0.0841771
P37268	Squalene synthase	FDFT1	0	4182700	5747600	4152600	5641100	N/A	N/A	N/A	N/A	0.919886	1.08709	0.60919
P54136	Arginine--tRNA ligase, cytoplasmic	RARS	174980	4866100	6263900	4189900	2351700	27.8095	35.7978	23.945	13.4398	1.53037	0.653435	0.227115
Q96FJ2	Dynein light chain 2, cytoplasmic	DYNLL2	581000	3652600	6267200	4247500	3951800	6.28675	10.7869	7.31067	6.80172	1.0793	0.926527	0.710837
P30041	Peroxiredoxin-6	PRDX6	510720	4859500	6339600	4284800	3198100	9.515	12.4131	8.38972	6.26194	1.35029	0.740583	0.184731
E7EWE5	Peroxisomal multifunctional enzyme type 2	HSD17B4	0	2967600	5874600	4340600	4467900	N/A	N/A	N/A	N/A	0.890366	1.12313	0.646897
K7EL40	Septin-9	Septin 9	0	5436600	11187000	4393500	5244900	N/A	N/A	N/A	N/A	1.53004	0.653578	0.302395
F8WDD7	Actin-related protein 2/3 complex subunit 4	ARPC4	0	4598700	5582900	4447300	3143100	N/A	N/A	N/A	N/A	1.21397	0.823744	0.395041
O60493	Sorting nexin-3	SNX3	0	5360100	7212300	4475700	5491700	N/A	N/A	N/A	N/A	1.14401	0.874119	0.243489
Q9UHB9	Signal recognition particle subunit SRP68	SRP68	0	5970500	5039800	4521700	6340900	N/A	N/A	N/A	N/A	0.944125	1.05918	0.828735
M0R080	DnaJ homolog subfamily B member 1	DNAJB1	0	4891900	6565300	4593500	7218900	N/A	N/A	N/A	N/A	0.882791	1.13277	0.615107
H0Y8C6	Importin-5	IPO5	0	7866100	6070300	4597900	5719100	N/A	N/A	N/A	N/A	1.26205	0.792363	0.479735
Q92900	Regulator of nonsense transcripts 1	UPF1	0	3495300	5690200	4634700	3452000	N/A	N/A	N/A	N/A	1.01295	0.987218	0.958675
O00487	26S proteasome non-ATPase regulatory subunit 14	PSMD14	181700	4408800	6698100	4655500	4509300	24.2642	36.8635	25.6219	24.8173	1.08857	0.918632	0.534524
P47897	Glutamine--tRNA ligase	QARS	550950	3794100	6720100	4678200	4813100	6.88647	12.1973	8.49115	8.736	0.988037	1.01211	0.95181
K7ER90	Eukaryotic translation initiation factor 3 subunit G	EIF3G	0	6430500	6608600	4708100	4792600	N/A	N/A	N/A	N/A	1.25951	0.793963	0.160569
P52907	F-actin-capping protein subunit alpha-1	CAPZA1	0	9405400	6064600	4718000	8035100	N/A	N/A	N/A	N/A	1.14857	0.870647	0.763255
P18206	Vinculin	VCL	0	4215500	9947500	5007300	8459200	N/A	N/A	N/A	N/A	0.931305	1.07376	0.869932
H0Y4R1	Inosine-5-monophosphate dehydrogenase 2	IMPDH2	356920	9820900	13100000	5100300	7051600	27.5157	36.7029	14.2898	19.7568	1.71433	0.583318	0.0401392
P28066	Proteasome subunit alpha type-5	PSMA5	1229000	9407100	14397000	5104400	8132700	7.65427	11.7144	4.1533	6.61733	1.62575	0.615099	0.142058
P60891	Ribose-phosphate pyrophosphokinase 1	PRPS1	0	7393600	5895700	5240200	6018900	N/A	N/A	N/A	N/A	1.09966	0.909371	0.720305
O95373	Importin-7	IPO7	0	5798300	7270400	5330100	5430800	N/A	N/A	N/A	N/A	1.10276	0.906813	0.0349129
P62913	60S ribosomal protein L11	RPL11	0	6490600	9065900	5345500	7023900	N/A	N/A	N/A	N/A	1.13949	0.877589	0.389555
P62136	Serine/threonine-protein phosphatase PP1-alpha catalytic subunit	PPP1CA	0	8337000	8571200	5352700	6574600	N/A	N/A	N/A	N/A	1.30434	0.766674	0.166048
Q93008	Probable ubiquitin carboxyl-terminal hydrolase FAF-X	USP9X	0	6203800	8545200	5374800	7124000	N/A	N/A	N/A	N/A	1.07007	0.934519	0.634017
E9PKG1	Protein arginine N-methyltransferase 1	PRMT1	1375900	5939900	7959700	5386300	5422200	4.3171	5.78509	3.91475	3.94084	1.1634	0.859551	0.0878046
P05198	Eukaryotic translation initiation factor 2 subunit 1	EIF2S1	0	4137300	9117300	5408300	5593900	N/A	N/A	N/A	N/A	1.06308	0.94066	0.852063
Q7L2H7	Eukaryotic translation initiation factor 3 subunit M	EIF3M	0	5303800	7046900	5604200	3366500	N/A	N/A	N/A	N/A	1.23737	0.808163	0.484242
Q9NZI8	Insulin-like growth factor 2 mRNA-binding protein 1	IGF2BP1	0	12142000	12886000	5748300	6723700	N/A	N/A	N/A	N/A	1.84201	0.542884	0.0306055
P53621	Coatomer subunit alpha	COPA	0	4372600	6254600	5821900	4172100	N/A	N/A	N/A	N/A	0.954196	1.048	0.843161
F5H2F4	C-1-tetrahydrofolate synthase, cytoplasmic	MTHFD1	0	3794900	8080200	5860400	6465900	N/A	N/A	N/A	N/A	0.852299	1.1733	0.581043
P34932	Heat shock 70 kDa protein 4	HSPA4	0	4814600	5680100	5953800	3683600	N/A	N/A	N/A	N/A	0.985286	1.01493	0.960448
O00232	26S proteasome non-ATPase regulatory subunit 12	PSMD12	0	6271100	12062000	5985200	8436700	N/A	N/A	N/A	N/A	1.13405	0.881797	0.683458
P51665	26S proteasome non-ATPase regulatory subunit 7	PSMD7	0	3941100	8541400	6063400	5569500	N/A	N/A	N/A	N/A	0.946066	1.05701	0.858765
P50395	Rab GDP dissociation inhibitor beta	GDI2	0	3873700	7371700	6065100	5250200	N/A	N/A	N/A	N/A	0.881091	1.13496	0.630285
P39019	40S ribosomal protein S19	RPS19	359220	7225500	9422400	6088700	5239900	20.1144	26.2302	16.9498	14.5869	1.32848	0.75274	0.0934345
C9J1Z8	ADP-ribosylation factor 5	ARF5	571480	7072200	8280200	6106800	6533500	12.3752	14.489	10.6859	11.4326	1.10765	0.902813	0.0771246
Q14204	Cytoplasmic dynein 1 heavy chain 1	DYNC1H1	0	3191300	9150900	6273100	8845400	N/A	N/A	N/A	N/A	0.714868	1.39886	0.46398
M0R3H0	40S ribosomal protein S16	RPS16	0	5548700	10354000	6281000	7932900	N/A	N/A	N/A	N/A	0.998108	1.0019	0.993926
H0YDU8	Serine/threonine-protein phosphatase	PPP5C	0	5560700	7812200	6284200	5577000	N/A	N/A	N/A	N/A	1.01564	0.984599	0.89832
P53396	ATP-citrate synthase	ACLY	0	18335000	27432000	6296500	9240400	N/A	N/A	N/A	N/A	2.66329	0.375475	0.0307744
Q9H3U1	Protein unc-45 homolog A	UNC45A	0	4981000	8044900	6419300	5607900	N/A	N/A	N/A	N/A	0.96834	1.03269	0.860822
P10809	60 kDa heat shock protein, mitochondrial	HSPD1	921900	44449000	9762300	6476400	6639000	48.2146	10.5893	7.02506	7.20143	4.0584	0.246402	0.393633
P63092	Guanine nucleotide-binding protein G(s) subunit alpha isoforms short	GNAS	547820	4244900	5905200	6571100	6261300	7.74871	10.7795	11.995	11.4295	0.713611	1.40132	0.0498381
Q9Y678	Coatomer subunit gamma-1	COPG1	0	7226000	10364000	6686300	6523700	N/A	N/A	N/A	N/A	1.19979	0.833478	0.174357
O00571	ATP-dependent RNA helicase DDX3X	DDX3X	0	5900200	9189600	7174400	8522400	N/A	N/A	N/A	N/A	0.864835	1.15629	0.359025
Q04917	14-3-3 protein eta	YWHAH	0	13056000	18067000	7222700	13316000	N/A	N/A	N/A	N/A	1.37984	0.724719	0.309761
F8VYH9	Cyclin-dependent kinase 4	CDK4	88434	2129700	4847700	7353200	7392100	24.0824	54.8172	83.149	83.5889	0.416754	2.39949	0.0433671
F8W1N5	Nascent polypeptide-associated complex subunit alpha	NACA	0	5341000	8342300	7408000	6934100	N/A	N/A	N/A	N/A	0.855328	1.16914	0.338507
H3BMH2	Ras-related protein Rab-11A	RAB11A	0	7822600	11365000	7441400	9815400	N/A	N/A	N/A	N/A	1.00538	0.994652	0.972074
P19338	Nucleolin	NCL	0	7594700	10682000	7614800	4939000	N/A	N/A	N/A	N/A	1.30583	0.765796	0.351041
P23284	Peptidyl-prolyl cis-trans isomerase B	PPIB	1057400	5355300	9170000	7642600	5934200	5.06459	8.67221	7.22773	5.61207	0.952146	1.05026	0.845491
B3KS98	Eukaryotic translation initiation factor 3 subunit H	EIF3H	0	11773000	16924000	7796200	10833000	N/A	N/A	N/A	N/A	1.39464	0.717031	0.14702
K7EJT5	60S ribosomal protein L22	RPL22	971920	7378200	9299600	8573700	8838400	7.59137	9.56828	8.82141	9.09375	0.869634	1.14991	0.0126043
P28072	Proteasome subunit beta type-6	PSMB6	1303800	20292000	23654000	8864800	16803000	15.5637	18.1424	6.7992	12.8877	1.57387	0.635375	0.184337
P62873	Guanine nucleotide-binding protein G(I)/G(S)/G(T) subunit beta-1	GNB1	1939100	11006000	16951000	8989500	13693000	5.67583	8.74168	4.63591	7.06152	1.11325	0.898273	0.65405
O60749	Sorting nexin-2	SNX2	0	8422600	12475000	9015600	9476500	N/A	N/A	N/A	N/A	1.01759	0.982718	0.864235
P09543	2,3-cyclic-nucleotide 3-phosphodiesterase	CNP	0	6111000	11094000	9062900	7753000	N/A	N/A	N/A	N/A	0.909078	1.10002	0.696059
Q15645	Pachytene checkpoint protein 2 homolog	TRIP13	543020	7959500	15396000	9066800	8436500	14.6578	28.3525	16.697	15.5363	1.18322	0.845152	0.563614
P62633	Cellular nucleic acid-binding protein	CNBP	1101400	14117000	20661000	9074300	11824000	12.8173	18.7589	8.23888	10.7354	1.50391	0.664934	0.0903872
E9PPR1	Elongation factor 1-delta	EEF1D	175610	12421000	21639000	9267800	15493000	70.7306	123.222	52.7749	88.2239	1.2361	0.808998	0.522265
P60174	Triosephosphate isomerase	TPI1	2282200	16329000	19533000	9374900	9698500	7.15494	8.55885	4.10783	4.24963	1.71194	0.584133	0.00199178
F8VPF3	Myosin light polypeptide 6	MYL6	215210	11301000	22295000	9400300	10344000	52.5115	103.596	43.6797	48.0647	1.51089	0.661861	0.277753
P62195	26S protease regulatory subunit 8	PSMC5	0	9115700	11296000	9503100	11901000	N/A	N/A	N/A	N/A	0.86896	1.1508	0.260697
Q9UMS4	Pre-mRNA-processing factor 19	PRPF19	1249700	12573000	21518000	9662500	10607000	10.0608	17.2185	7.73186	8.48764	1.50408	0.664859	0.172382
P53618	Coatomer subunit beta	COPB1	415110	3892000	8254600	9900000	7891700	9.37583	19.8853	23.8491	19.0111	0.601375	1.66286	0.199804
P41091	Eukaryotic translation initiation factor 2 subunit 3	EIF2S3	0	9920300	16771000	10269000	12071000	N/A	N/A	N/A	N/A	1.07015	0.934445	0.724864
P14625	Endoplasmin	HSP90B1	486710	14474000	24053000	10600000	12777000	29.7384	49.4196	21.7789	26.2518	1.47798	0.676597	0.16791
O95816	BAG family molecular chaperone regulator 2	BAG2	0	11043000	18416000	10748000	15775000	N/A	N/A	N/A	N/A	0.998581	1.00142	0.995425
P60866	40S ribosomal protein S20	RPS20	1753500	12598000	15982000	11141000	17842000	7.18449	9.11434	6.35358	10.1751	0.900418	1.1106	0.675011
H0YB37	Tetratricopeptide repeat protein 1	TTC1	0	6484800	12539000	11151000	8995100	N/A	N/A	N/A	N/A	0.835702	1.1966	0.544667
P51148	Ras-related protein Rab-5C	RAB5C	215680	11250000	16966000	11421000	9827800	52.1606	78.6628	52.9534	45.5666	1.19125	0.839455	0.343828
Q9NVG8	TBC1 domain family member 13	TBC1D13	0	6136000	19198000	11489000	7784700	N/A	N/A	N/A	N/A	1.13525	0.880864	0.824935
P05387	60S acidic ribosomal protein P2	RPLP2	275600	6960600	23935000	11533000	9562600	25.2562	86.8469	41.8469	34.6974	1.26354	0.791427	0.706285
H0YN18	Proteasome subunit alpha type-4	PSMA4	0	11128000	16443000	11553000	13196000	N/A	N/A	N/A	N/A	1.00441	0.995605	0.967636
F8W1I6	Dynactin subunit 2	DCTN2	0	9399100	12856000	11637000	11665000	N/A	N/A	N/A	N/A	0.863039	1.1587	0.112899
P49327	Fatty acid synthase	FASN	251410	14982000	21186000	11725000	16458000	59.5919	84.2687	46.637	65.4628	1.16304	0.859819	0.416229
E5RIU6	Cyclin-dependent kinase 1	CDK1	0	13189000	17117000	11976000	13480000	N/A	N/A	N/A	N/A	1.08055	0.925457	0.182467
A0A087X2I1	26S protease regulatory subunit 10B	PSMC6	0	11435000	16519000	12087000	12570000	N/A	N/A	N/A	N/A	1.02204	0.978432	0.806093
O00303	Eukaryotic translation initiation factor 3 subunit F	EIF3F	0	9782600	13401000	12113000	9494600	N/A	N/A	N/A	N/A	0.966169	1.03502	0.848725
Q9NXN4	Ganglioside-induced differentiation-associated protein 2	GDAP2	0	10107000	12741000	12251000	11584000	N/A	N/A	N/A	N/A	0.869272	1.15039	0.146163
K7EJC1	26S proteasome non-ATPase regulatory subunit 8	PSMD8	0	13947000	17839000	12283000	15883000	N/A	N/A	N/A	N/A	1.02704	0.973671	0.815078
P43686	26S protease regulatory subunit 6B	PSMC4	0	3883000	17597000	12433000	13906000	N/A	N/A	N/A	N/A	0.699399	1.4298	0.530852
B0YIW6	Coatomer subunit delta	ARCN1	0	13981000	13199000	12509000	11036000	N/A	N/A	N/A	N/A	1.06208	0.941549	0.749206
P20618	Proteasome subunit beta type-1	PSMB1	742530	13308000	25490000	12885000	18733000	17.9225	34.3286	17.3528	25.2286	1.09538	0.912924	0.768254
Q92598	Heat shock protein 105 kDa	HSPH1	0	11205000	17165000	13019000	11205000	N/A	N/A	N/A	N/A	1.04979	0.952575	0.773231
F8VYN9	ADP-ribosylation factor-like protein 1	ARL1	512470	10240000	13410000	13157000	11237000	19.9817	26.1674	25.6737	21.9271	0.876146	1.14136	0.374099
Q13347	Eukaryotic translation initiation factor 3 subunit I	EIF3I	0	11078000	16688000	13584000	16445000	N/A	N/A	N/A	N/A	0.833494	1.19977	0.255841
P60228	Eukaryotic translation initiation factor 3 subunit E	EIF3E	285610	12966000	19081000	13625000	13077000	45.3976	66.8079	47.7049	45.7862	1.07969	0.926189	0.525856
P61981	14-3-3 protein gamma	YWHAG	1592700	23213000	24707000	13686000	20564000	14.5746	15.5127	8.59296	12.9114	1.2885	0.776099	0.284855
H3BRU6	Poly(rC)-binding protein 2	PCBP2	1518800	16046000	21272000	14128000	16688000	10.5649	14.0058	9.30208	10.9876	1.09862	0.91023	0.27725
Q13200	26S proteasome non-ATPase regulatory subunit 2	PSMD2	0	15167000	24081000	14436000	19134000	N/A	N/A	N/A	N/A	1.05233	0.950274	0.789531
A0A087WTT1	Polyadenylate-binding protein	PABPC1	220810	10833000	22258000	14492000	14613000	49.0603	100.802	65.6311	66.1791	1.00632	0.993722	0.982164
P28074	Proteasome subunit beta type-5	PSMB5	1001000	24248000	23713000	14672000	17023000	24.2238	23.6893	14.6573	17.006	1.39491	0.716892	0.146559
C9J9K3	40S ribosomal protein SA	RPSA	624290	11134000	20606000	14785000	14482000	17.8347	33.0071	23.6829	23.1976	0.964477	1.03683	0.872145
C9JPM4	ADP-ribosylation factor 4	ARF4	0	10146000	19402000	14880000	14301000	N/A	N/A	N/A	N/A	0.898807	1.11259	0.660076
Q15008	26S proteasome non-ATPase regulatory subunit 6	PSMD6	0	17076000	21855000	14968000	21923000	N/A	N/A	N/A	N/A	0.962003	1.0395	0.83662
H0YK49	Electron transfer flavoprotein subunit alpha, mitochondrial	ETFA	0	11406000	18559000	15061000	17586000	N/A	N/A	N/A	N/A	0.823653	1.2141	0.285591
P14868	Aspartate--tRNA ligase, cytoplasmic	DARS	86527	12773000	20728000	15151000	12458000	147.619	239.555	175.101	143.978	1.08373	0.922737	0.705118
B3KQV6	Serine/threonine-protein phosphatase 2A 65 kDa regulatory subunit A alpha isoform	PPP2R1A	0	18212000	18499000	15640000	15196000	N/A	N/A	N/A	N/A	1.09253	0.915304	0.508787
P62191	26S protease regulatory subunit 4	PSMC1	0	14528000	22987000	15724000	17641000	N/A	N/A	N/A	N/A	1.00989	0.990207	0.9448
G3V1Q4	Septin-7	Septin 7	845850	14846000	23118000	15732000	16820000	17.5516	27.3311	18.599	19.8853	1.04767	0.954502	0.728461
B1AK87	F-actin-capping protein subunit beta	CAPZB	1152300	13171000	32960000	15792000	19353000	11.4302	28.6037	13.7048	16.7951	1.15414	0.866448	0.735104
P30050	60S ribosomal protein L12	RPL12	345700	17787000	23505000	16176000	18823000	51.4521	67.9925	46.792	54.4489	1.07029	0.934329	0.355953
P25786	Proteasome subunit alpha type-1	PSMA1	1023000	13542000	22304000	16224000	14110000	13.2375	21.8025	15.8592	13.7928	1.05543	0.947478	0.785277
Q5SZU1	D-3-phosphoglycerate dehydrogenase	PHGDH	207480	15165000	22086000	16299000	14279000	73.0914	106.449	78.557	68.8211	1.09515	0.91312	0.537329
P27348	14-3-3 protein theta	YWHAQ	1541700	23420000	35902000	16572000	26414000	15.191	23.2873	10.7492	17.133	1.24753	0.801586	0.413706
P62937	Peptidyl-prolyl cis-trans isomerase A	PPIA	2641000	17641000	26211000	16785000	14672000	6.67967	9.92465	6.35555	5.55547	1.25183	0.798829	0.230862
P55072	Transitional endoplasmic reticulum ATPase	VCP	0	9314300	17508000	17151000	17820000	N/A	N/A	N/A	N/A	0.682136	1.46598	0.152012
G3V295	Proteasome subunit alpha type	PSMA6	4406300	22403000	26627000	17327000	17045000	5.08431	6.04294	3.93232	3.86832	1.29832	0.770224	0.021984
Q9Y3F4	Serine-threonine kinase receptor-associated protein	STRAP	0	13851000	19541000	17652000	11895000	N/A	N/A	N/A	N/A	1.01401	0.986179	0.957162
P35998	26S protease regulatory subunit 7	PSMC2	0	16206000	27168000	17826000	15184000	N/A	N/A	N/A	N/A	1.17215	0.853132	0.491867
P35579	Myosin-9	MYH9	737400	23309000	21730000	17893000	18001000	31.6097	29.4684	24.265	24.4114	1.15733	0.864058	0.44156
P25398	40S ribosomal protein S12	RPS12	548810	23139000	32926000	17944000	19020000	42.1621	59.9953	32.6962	34.6568	1.3688	0.730569	0.0601264
P50454	Serpin H1	SERPINH1	1850700	12018000	20024000	18052000	16965000	6.49376	10.8197	9.75415	9.1668	0.817655	1.22301	0.306517
O14818	Proteasome subunit alpha type-7	PSMA7	1931100	17204000	28172000	18114000	19353000	8.90891	14.5886	9.38015	10.0217	1.0851	0.921572	0.628829
Q15084	Protein disulfide-isomerase A6	PDIA6	322220	16588000	28794000	18209000	16773000	51.4804	89.3613	56.5111	52.0545	1.15648	0.864694	0.525346
P00338	L-lactate dehydrogenase A chain	LDHA	3065200	17997000	33313000	18484000	16035000	5.8714	10.8681	6.03028	5.23131	1.31968	0.757757	0.371178
E9PBS1	Multifunctional protein ADE2	PAICS	363320	16531000	19602000	18517000	12720000	45.4998	53.9524	50.9661	35.0105	1.04778	0.954396	0.843767
A0A087WW66	26S proteasome non-ATPase regulatory subunit 1	PSMD1	186460	17205000	17438000	18534000	14445000	92.2718	93.5214	99.3993	77.4697	0.961169	1.0404	0.84862
A0A087WVQ6	Clathrin heavy chain	CLTC	1278800	15042000	30133000	18546000	18799000	11.7626	23.5635	14.5027	14.7005	1.07208	0.932763	0.80303
P25788	Proteasome subunit alpha type-3	PSMA3	1423400	22841000	37199000	20249000	28896000	16.0468	26.1339	14.2258	20.3007	1.09929	0.909676	0.684136
B0QY89	Eukaryotic translation initiation factor 3 subunit L	EIF3L	162550	27057000	35454000	21241000	23566000	166.453	218.111	130.674	144.977	1.26534	0.790301	0.0251714
B5MDF5	GTP-binding nuclear protein Ran	RAN	2038500	23482000	30475000	22037000	27513000	11.5193	14.9497	10.8104	13.4967	0.989771	1.01033	0.916208
P68371	Tubulin beta-4B chain	TUBB4B	377590	15042000	20223000	22065000	23932000	39.8369	53.5581	58.4364	63.3809	0.694196	1.44052	0.0101995
Q15365	Poly(rC)-binding protein 1	PCBP1	3429400	26902000	42462000	22308000	29630000	7.84452	12.3818	6.50493	8.64	1.20248	0.831613	0.38619
E7END7	Ras-related protein Rab-1B	RAB1A	803070	20731000	28841000	22431000	19272000	25.8147	35.9134	27.9316	23.9979	1.07088	0.933808	0.616312
Q9UNM6	26S proteasome non-ATPase regulatory subunit 13	PSMD13	0	19819000	35584000	22526000	23635000	N/A	N/A	N/A	N/A	1.07004	0.934543	0.755453
O43242	26S proteasome non-ATPase regulatory subunit 3	PSMD3	0	17429000	35947000	22882000	24544000	N/A	N/A	N/A	N/A	0.996819	1.00319	0.990962
P55884	Eukaryotic translation initiation factor 3 subunit B	EIF3B	207050	20864000	26491000	22989000	22570000	100.768	127.945	111.031	109.007	0.942704	1.06078	0.278404
P49368	T-complex protein 1 subunit gamma	CCT3	211000	25058000	31523000	24204000	25030000	118.758	149.398	114.711	118.626	1.04356	0.958257	0.0867264
F5GY55	DNA damage-binding protein 1	DDB1	261500	14892000	26099000	24817000	17220000	56.9484	99.805	94.9025	65.8509	0.865479	1.15543	0.650889
Q14974	Importin subunit beta-1	KPNB1	505020	25529000	29697000	25129000	26866000	50.5505	58.8036	49.7584	53.1979	0.968971	1.03202	0.421463
P35606	Coatomer subunit beta	COPB2	779650	22427000	30944000	25439000	16538000	28.7655	39.6896	32.6287	21.2121	1.14159	0.875968	0.62346
E9PP50	Cofilin-1	CFL1	0	27246000	34990000	26016000	24857000	N/A	N/A	N/A	N/A	1.10844	0.902172	0.184675
F8VQY6	60S acidic ribosomal protein P0	RPLP0	189120	27614000	45024000	26727000	31517000	146.013	238.071	141.323	166.651	1.11918	0.893512	0.539022
P13797	Plastin-3	PLS3	754690	26123000	30724000	27293000	21564000	34.6142	40.7108	36.1645	28.5733	1.05641	0.946605	0.738558
P11021	78 kDa glucose-regulated protein	HSPA5	4483100	31832000	45440000	29078000	35174000	7.10044	10.1358	6.48614	7.84591	1.08714	0.919842	0.483478
Q96L92	Sorting nexin-27	SNX27	0	28540000	40646000	29141000	31640000	N/A	N/A	N/A	N/A	1.02755	0.97319	0.74144
P23526	Adenosylhomocysteinase	AHCY	211790	30487000	46244000	30101000	31430000	143.949	218.348	142.127	148.402	1.12139	0.891751	0.396338
P63244	Guanine nucleotide-binding protein subunit beta-2-like 1	GNB2L1	4211300	27148000	47261000	30892000	34958000	6.44647	11.2224	7.3355	8.301	1.01007	0.990034	0.959024
J3QRD1	Fatty aldehyde dehydrogenase	ALDH3A2	0	18830000	38994000	31490000	35404000	N/A	N/A	N/A	N/A	0.765962	1.30555	0.352965
P02786	Transferrin receptor protein 1	TFRC	840450	30281000	53736000	34098000	29797000	36.0295	63.9372	40.5711	35.4536	1.17002	0.854685	0.53476
Q9Y266	Nuclear migration protein nudC	NUDC	0	39234000	56783000	34613000	43492000	N/A	N/A	N/A	N/A	1.11105	0.900048	0.458317
C9J2C4	DnaJ homolog subfamily B member 6	DNAJB6	2941100	58061000	66640000	35683000	65412000	19.7413	22.6582	12.1325	22.2407	1.13437	0.881549	0.670053
O00231	26S proteasome non-ATPase regulatory subunit 11	PSMD11	482630	29245000	42005000	36491000	38142000	60.5951	87.0335	75.6086	79.0295	0.860957	1.1615	0.161368
Q9HB71	Calcyclin-binding protein	CACYBP	637880	53875000	91280000	37971000	62138000	84.4595	143.099	59.5269	97.4133	1.30445	0.766609	0.411038
C9J592	Ras-related protein Rab-7a	RAB7A	0	49569000	58923000	38111000	35869000	N/A	N/A	N/A	N/A	1.33395	0.749655	0.0351538
P50991	T-complex protein 1 subunit delta	CCT4	1379200	39883000	53206000	39163000	41108000	28.9175	38.5774	28.3954	29.8057	1.05	0.952385	0.329152
Q32Q12	Nucleoside diphosphate kinase	NME1	1069400	42538000	64558000	43698000	45334000	39.7774	60.3684	40.8622	42.392	1.08157	0.92458	0.535164
Q99615	DnaJ homolog subfamily C member 7	DNAJC7	0	55430000	69523000	44290000	53637000	N/A	N/A	N/A	N/A	1.1614	0.861032	0.141319
E7EX29	14-3-3 protein zeta/delta	YWHAZ	7720200	71794000	86475000	46202000	53238000	9.2995	11.2011	5.98456	6.89594	1.4508	0.689273	0.0109255
P06733	Alpha-enolase	ENO1	5565800	48408000	65383000	50746000	56778000	8.6974	11.7473	9.11747	10.2012	0.958412	1.04339	0.494137
Q02790	Peptidyl-prolyl cis-trans isomerase FKBP4	FKBP4	0	70774000	87497000	54325000	64116000	N/A	N/A	N/A	N/A	1.21679	0.821837	0.0585706
P14618	Pyruvate kinase PKM	PKM	3706300	84592000	66380000	54361000	46441000	22.8238	17.91	14.6672	12.5303	1.39079	0.719018	0.357594
J3KPS3	Fructose-bisphosphate aldolase	ALDOA	5879300	63185000	82364000	55810000	62688000	10.747	14.0092	9.49263	10.6625	1.11452	0.897243	0.10989
P23396	40S ribosomal protein S3	RPS3	6074300	60052000	99038000	64750000	83479000	9.88624	16.3044	10.6597	13.743	0.963778	1.03758	0.850073
P07195	L-lactate dehydrogenase B chain	LDHB	882750	87296000	109130000	65027000	91621000	98.891	123.625	73.6641	103.79	1.14391	0.874197	0.419253
Q99832	T-complex protein 1 subunit eta	CCT7	1574800	68636000	97158000	69193000	77635000	43.5839	61.6955	43.9376	49.2983	1.02012	0.980281	0.811601
P60842	Eukaryotic initiation factor 4A-I	EIF4A1	1203200	62600000	100620000	69825000	74001000	52.0279	83.627	58.0327	61.5035	1.01765	0.982658	0.905749
O60884	DnaJ homolog subfamily A member 2	DNAJA2	0	72285000	99382000	73492000	97469000	N/A	N/A	N/A	N/A	0.910654	1.09811	0.541226
P17987	T-complex protein 1 subunit alpha	TCP1	3801700	107870000	142910000	77007000	108420000	28.3741	37.5911	20.2559	28.5188	1.22996	0.813034	0.260604
P40227	T-complex protein 1 subunit zeta	CCT6A	1592200	82196000	119670000	81667000	75471000	51.6242	75.1602	51.2919	47.4005	1.15573	0.865258	0.308072
B7ZAR1	T-complex protein 1 subunit epsilon	CCT5	844010	78384000	110390000	83573000	82831000	92.8709	130.792	99.019	98.1398	1.02337	0.977161	0.779526
P50502	Hsc70-interacting protein	ST13	379030	68299000	113510000	86498000	85817000	180.194	299.475	228.209	226.412	0.94364	1.05973	0.728586
Q92609	TBC1 domain family member 5	TBC1D5	0	77553000	131600000	87034000	113660000	N/A	N/A	N/A	N/A	0.934627	1.06995	0.751041
P78371	T-complex protein 1 subunit beta	CCT2	3126600	63176000	116750000	92466000	93557000	20.206	37.3409	29.574	29.9229	0.860635	1.16193	0.501356
P26641	Elongation factor 1-gamma	EEF1G	2747700	126210000	165200000	107520000	113730000	45.933	60.123	39.1309	41.391	1.19386	0.837618	0.0276182
P62258	14-3-3 protein epsilon	YWHAE	16080000	144710000	229780000	110670000	159240000	8.99938	14.2898	6.88246	9.90299	1.25023	0.799851	0.368514
P31689	DnaJ homolog subfamily A member 1	DNAJA1	462680	102750000	157820000	116020000	126590000	222.076	341.1	250.756	273.602	0.965779	1.03543	0.774706
P13639	Elongation factor 2	EEF2	3187900	110470000	176040000	119070000	151120000	34.6529	55.2213	37.3506	47.4042	0.953704	1.04854	0.787054
P31948	Stress-induced-phosphoprotein 1	STIP1	0	132370000	182730000	125960000	119650000	N/A	N/A	N/A	N/A	1.15787	0.863656	0.195525
Q9Y265	RuvB-like 1	RUVBL1	3090700	146900000	232360000	136670000	127650000	47.5297	75.1804	44.2198	41.3013	1.28548	0.777921	0.2317
P50990	T-complex protein 1 subunit theta	CCT8	2711800	168980000	222000000	155510000	172620000	62.3129	81.8644	57.3457	63.6551	1.08056	0.925448	0.181527
P17066	Heat shock 70 kDa protein 6	HSPA6	13499000	168000000	362440000	172210000	235840000	12.4454	26.8494	12.7572	17.4709	1.15275	0.867494	0.695042
Q9Y230	RuvB-like 2	RUVBL2	2379200	192900000	296960000	185710000	159670000	81.0777	124.815	78.0556	67.1108	1.271	0.786783	0.255646
Q5JP53	Tubulin beta chain	TUBB	7173900	161030000	294230000	205050000	200710000	22.4466	41.014	28.5828	27.9778	0.998456	1.00155	0.994414
Q06830	Peroxiredoxin-1	PRDX1	28567000	221790000	297210000	211740000	192030000	7.76385	10.404	7.41205	6.72209	1.16116	0.861206	0.212434
Q4G0F5	Vacuolar protein sorting-associated protein 26B	VPS26B	0	283130000	319720000	221940000	266570000	N/A	N/A	N/A	N/A	1.12942	0.885406	0.25648
A0A087X004	Glutaminase liver isoform, mitochondrial	GLS2	1054400	282980000	544110000	251560000	252160000	268.38	516.038	238.581	239.15	1.45794	0.685901	0.284965
J3QS39	Ubiquitin-60S ribosomal protein L40	UBB	18904000	450800000	624990000	475480000	512010000	23.8468	33.0613	25.1523	27.0847	0.98472	1.01552	0.81101
P68363	Tubulin alpha-1B chain	TUBA1B	26133000	342280000	544900000	501250000	412560000	13.0976	20.851	19.1807	15.7869	0.867975	1.15211	0.507817
P07900	Heat shock protein HSP 90-alpha	HSP90AA1	7067300	692290000	931200000	713010000	774870000	97.9568	131.762	100.889	109.642	0.987984	1.01216	0.805815
P11142	Heat shock cognate 71 kDa protein	HSPA8	46748000	955250000	1398500000	958560000	875100000	20.434	29.9157	20.5048	18.7195	1.15429	0.866335	0.33028
O75436	Vacuolar protein sorting-associated protein 26A	VPS26A	6686100	1063600000	2019900000	1210500000	1449500000	159.076	302.104	181.047	216.793	1.03248	0.968544	0.898906
P08107	Heat shock 70 kDa protein 1A	HSPA1A	72052000	1584100000	2137600000	1561000000	1516600000	21.9855	29.6675	21.6649	21.0487	1.09306	0.91486	0.277945
Q9UBQ0	Vacuolar protein sorting-associated protein 29	VPS29	6451600	2341600000	3127900000	1873000000	2451200000	362.949	484.825	290.316	379.937	1.14865	0.870585	0.324381
P08238	Heat shock protein HSP 90-beta	HSP90AB1	26856000	1916100000	2541100000	2028200000	2161000000	71.3472	94.6195	75.5213	80.4662	0.963842	1.03751	0.388553
Q96QK3	Vacuolar protein sorting-associated protein 35	VPS35	207450000	24640000000	30522000000	24374000000	25773000000	118.776	147.129	117.493	124.237	1	1	N/A
