## Supplementary material for "Parkinson’s disease-linked D620N mutation selectively alters the brain-specific protein interactome of VPS35": Table 5

### Sheet: Sheet1
VPS35 IP from striatum of VPS35 WT/WT and D620N KI/KI mice
Samples sent for LC-MS/MS (Thermo Q Exactive) and raw data were searched using MaxQuant (v.1.5.3.30)
Uniprot Protein ID	Protein names	Gene names	Control Intensity	WT/WT Intensity	KI/KI Intensity	WT/Control	KI/Control	Normalized Fold Change (WT/KI)	Normalized Fold Change (KI/WT)
Q99L75	Heat shock 70 kDa protein 4	Hspa4	0	0	680420	N/A	N/A	0	N/A
P61588	Rho-related GTP-binding protein RhoE	Rnd3	0	0	715310	N/A	N/A	0	N/A
Q99KI0	Aconitate hydratase, mitochondrial	Aco2	0	0	717060	N/A	N/A	0	N/A
D3YXH0	Purkinje cell protein 4	Pcp4	0	0	907490	N/A	N/A	0	N/A
Q8BH57-3	WD repeat-containing protein 48	Wdr48	0	0	998290	N/A	N/A	0	N/A
P52760	Ribonuclease UK114	Hrsp12	0	0	1090600	N/A	N/A	0	N/A
E9PYH2	Cytosolic acyl coenzyme A thioester hydrolase	Acot7	0	0	1492600	N/A	N/A	0	N/A
Q9Z326	BUB3-interacting and GLEBS motif-containing protein ZNF207	Znf207	0	0	1528700	N/A	N/A	0	N/A
Q3V2Z4	Annexin	Anxa6	0	0	1592800	N/A	N/A	0	N/A
Q3UWS9	Peroxiredoxin-5, mitochondrial	Prdx5	0	0	1868200	N/A	N/A	0	N/A
A8Y5D6	Serine racemase	Srr	0	0	1973900	N/A	N/A	0	N/A
Q8QZY1	Eukaryotic translation initiation factor 3 subunit L	Eif3l	0	0	2040200	N/A	N/A	0	N/A
Q93092	Transaldolase	Taldo1	0	0	2115400	N/A	N/A	0	N/A
A2RTT4	Ubiquitin-conjugating enzyme E2 N	Ube2n	0	0	2309500	N/A	N/A	0	N/A
P19157	Glutathione S-transferase P 1	Gstp1	0	0	2324400	N/A	N/A	0	N/A
Q4W4C9	Visinin-like protein 1	Vsnl1	0	0	2472800	N/A	N/A	0	N/A
O89112	LanC-like protein 1	Lancl1	0	0	2593100	N/A	N/A	0	N/A
Q3TGN5	Heterogeneous nuclear ribonucleoprotein U	Hnrnpu	0	0	2602500	N/A	N/A	0	N/A
P60761	Neurogranin	Nrgn	0	0	2614900	N/A	N/A	0	N/A
B0R1E3	Histidine triad nucleotide-binding protein 1	Hint1	0	0	3029900	N/A	N/A	0	N/A
Q3TPT3	Synaptotagmin-1	Syt1	0	0	3315400	N/A	N/A	0	N/A
A2A813	Protein deglycase DJ-1	Park7	0	0	4834200	N/A	N/A	0	N/A
P35235	Tyrosine-protein phosphatase non-receptor type 11	Ptpn11	0	0	9533400	N/A	N/A	0	N/A
P09411	Phosphoglycerate kinase 1	Pgk1	0	0	12212000	N/A	N/A	0	N/A
B2RRX2	Serine/threonine-protein phosphatase	Ppp3ca	0	0	24593000	N/A	N/A	0	N/A
Q8BY26	Replication factor C subunit 3	Rfc3	0	0	233230000	N/A	N/A	0	N/A
Q6P9L9	Elongation factor 2	Eef2	0	226870	1288600	N/A	N/A	0.147462	6.78142
Q99PV0	Pre-mRNA-processing-splicing factor 8	Prpf8	0	348640	1637400	N/A	N/A	0.178338	5.60734
S4R1E5	Glutathione peroxidase	Gpx4	0	401280	4825300	N/A	N/A	0.0696536	14.3568
Q9D6R2	Isocitrate dehydrogenase [NAD] subunit alpha, mitochondrial	Idh3a	0	410410	5711000	N/A	N/A	0.0601903	16.614
Q3TT92	Dihydropyrimidinase-related protein 3	Dpysl3	0	427110	21740000	N/A	N/A	0.0164551	60.7714
Q8K4K8	Thioredoxin-dependent peroxide reductase, mitochondrial	Prdx3	0	448060	1675300	N/A	N/A	0.224008	4.46412
Q2NKI4	Protein kinase C	Prkcg	0	482640	1057000	N/A	N/A	0.382445	2.61476
P40142	Transketolase	Tkt	0	485440	2617700	N/A	N/A	0.155323	6.43819
D3YUY3	Phosphatidylinositol 4-phosphate 5-kinase type-1 alpha	Pip5k1a	0	508250	4141200	N/A	N/A	0.102795	9.72811
E9PUC5	PH and SEC7 domain-containing protein 3	Psd3	0	525680	1367200	N/A	N/A	0.32204	3.1052
Q9Z0E0-2	Neurochondrin	Ncdn	0	531020	4761300	N/A	N/A	0.0934127	10.7052
P05201	Aspartate aminotransferase, cytoplasmic	Got1	0	539190	3083100	N/A	N/A	0.146479	6.82693
Q3UHD6-2	Sorting nexin-27	Snx27	0	539870	4604500	N/A	N/A	0.0982035	10.1829
Q99KF5	Hypoxanthine-guanine phosphoribosyltransferase	Hprt	0	556800	3252700	N/A	N/A	0.143376	6.97468
Q3U8D6	YTH domain-containing family protein 1	Ythdf1	0	559590	2119700	N/A	N/A	0.221114	4.52256
Q3TPI3	Tripartite motif-containing protein 2	Trim2	0	602680	2053200	N/A	N/A	0.245853	4.06747
Q8BUT2	Dynamin-3	Dnm3	0	636230	2770800	N/A	N/A	0.192322	5.19961
Q14BR4	ADP-ribosylation factor 4	Arf4	0	670550	1455000	N/A	N/A	0.386001	2.59067
Q60902-3	Epidermal growth factor receptor substrate 15-like 1	Eps15l1	0	671980	769930	N/A	N/A	0.731014	1.36796
Q91Z67	SLIT-ROBO Rho GTPase-activating protein 2	Srgap2	0	683550	2262600	N/A	N/A	0.253036	3.952
P10649	Glutathione S-transferase Mu 1	Gstm1	0	694020	7550300	N/A	N/A	0.0769889	12.9889
B9EIA2	Putative ATP-dependent RNA helicase Pl10	D1Pas1	0	715520	1610000	N/A	N/A	0.372234	2.68648
F8WJG3	Transformer-2 protein homolog beta	Tra2b	0	746630	1743800	N/A	N/A	0.358616	2.7885
Q8K183	Pyridoxal kinase	Pdxk	0	746850	2924600	N/A	N/A	0.213888	4.67533
Q3TDT0	Tripartite motif-containing protein 3	Trim3	0	758690	2874700	N/A	N/A	0.221051	4.52385
F7CPX0	SH3-containing GRB2-like protein 3-interacting protein 1	Sgip1	0	779140	1674600	N/A	N/A	0.389695	2.56611
Q3UHJ0-2	AP2-associated protein kinase 1	Aak1	0	792740	1594800	N/A	N/A	0.416337	2.4019
Q80VD1	Protein FAM98B	Fam98b	0	795910	3561700	N/A	N/A	0.187166	5.34285
O08599	Syntaxin-binding protein 1	Stxbp1	0	796910	11519000	N/A	N/A	0.0579449	17.2578
A7YY80	Band 4.1-like protein 3	Epb4.1l3	0	826540	2354100	N/A	N/A	0.294076	3.40048
Q61548-3	Clathrin coat assembly protein AP180	Snap91	0	856890	3368500	N/A	N/A	0.213063	4.69344
Q6PE01	U5 small nuclear ribonucleoprotein 40 kDa protein	Snrnp40	0	863160	1014600	N/A	N/A	0.712553	1.40341
Q3UHL1	CaM kinase-like vesicle-associated protein	Camkv	0	881480	3319300	N/A	N/A	0.222426	4.49587
F6RYL8	DmX-like protein 2	Dmxl2	0	926230	3869800	N/A	N/A	0.200471	4.98826
Q8BXU5	Endophilin-A1	Sh3gl2	0	940420	952250	N/A	N/A	0.827163	1.20895
P12960	Contactin-1	Cntn1	0	945380	1397400	N/A	N/A	0.566639	1.76479
H7BWZ3	Actin-related protein 2/3 complex subunit 3	Arpc3	0	978620	5654900	N/A	N/A	0.144947	6.89907
Q3T9Y8	Eukaryotic translation initiation factor 3 subunit I	Eif3i	0	1007800	8180100	N/A	N/A	0.10319	9.69089
Q9DCL9	Multifunctional protein ADE2	Paics	0	1071600	5068200	N/A	N/A	0.177092	5.64678
Q9DCD8	Proteasome subunit alpha type	Psma3	0	1075300	835100	N/A	N/A	1.07848	0.927232
Q3TLH6	Fatty acid-binding protein, epidermal	Fabp5	0	1081800	0	N/A	N/A	N/A	0
P08553	Neurofilament medium polypeptide	Nefm	0	1137000	3480400	N/A	N/A	0.273622	3.65467
Q8C1L7	40S ribosomal protein S21	Rps21	0	1209800	2559100	N/A	N/A	0.395956	2.52553
D3Z0A2	Protein arginine N-methyltransferase 1	Prmt1	0	1300800	1300400	N/A	N/A	0.837826	1.19356
Q4FZK2	Elongation factor 1-gamma	Eef1g	0	1303300	2768700	N/A	N/A	0.394266	2.53636
Q8CC03	AP-1 complex subunit gamma-1	Ap1g1	0	1376900	3266400	N/A	N/A	0.353064	2.83235
Q8BTU6	Eukaryotic initiation factor 4A-II	Eif4a2	0	1399400	4894200	N/A	N/A	0.239486	4.17561
Q9DB22	DNA-directed RNA polymerase II subunit RPB3	Polr2c	0	1400400	4541600	N/A	N/A	0.258264	3.87201
P62137	Serine/threonine-protein phosphatase PP1-alpha catalytic subunit	Ppp1ca	0	1428600	2894500	N/A	N/A	0.413388	2.41904
B2RQQ5	Microtubule-associated protein 1B	Map1b	0	1473700	7251500	N/A	N/A	0.170216	5.87487
P54823	Probable ATP-dependent RNA helicase DDX6	Ddx6	0	1536900	3000800	N/A	N/A	0.428972	2.33115
Q6ZWM8	Serine/threonine-protein phosphatase	Ppp1cc	0	1582500	3351400	N/A	N/A	0.395492	2.5285
Q80T68	Myosin-10	Myh10	0	1622200	4473000	N/A	N/A	0.303757	3.29211
A3KGQ6	Actin-related protein 2/3 complex subunit 5	Arpc5l	0	1693700	1684200	N/A	N/A	0.842293	1.18724
Q922K6	Eukaryotic translation initiation factor 4B	Eif4b	0	1709500	1861100	N/A	N/A	0.769343	1.29981
Q921L6	Src substrate cortactin	Cttn	0	1761000	3680200	N/A	N/A	0.400782	2.49512
P62814	V-type proton ATPase subunit B, brain isoform	Atp6v1b2	0	1886400	18502000	N/A	N/A	0.0853956	11.7102
Q3U8L9	Ankyrin repeat and BTB/POZ domain-containing protein 2	Abtb2	0	1900300	1498800	N/A	N/A	1.06194	0.941675
Q6DFY1	Guanine deaminase	Gda	0	1906500	7712200	N/A	N/A	0.207052	4.82971
Q8R0H0	DNA-directed RNA polymerases I, II, and III subunit RPABC1	Polr2e	0	2077100	7816900	N/A	N/A	0.222558	4.49321
Q8BXX7	C-1-tetrahydrofolate synthase, cytoplasmic	Mthfd1	0	2116000	6783800	N/A	N/A	0.261254	3.82769
Q80ZU1	DDB1- and CUL4-associated factor 7	Dcaf7	0	2175200	1656900	N/A	N/A	1.09957	0.909446
B2RXW7	Complement C4-B	C4b	0	2176900	3516000	N/A	N/A	0.518573	1.92837
Q3TDK6-3	Protein rogdi homolog	Rogdi	0	2198300	7914200	N/A	N/A	0.232649	4.29833
P50518	V-type proton ATPase subunit E 1	Atp6v1e1	0	2705300	2123900	N/A	N/A	1.06685	0.937342
Q920I9-2	WD repeat-containing protein 7	Wdr7	0	2738500	4802100	N/A	N/A	0.477641	2.09362
Q58EV2	Apolipoprotein A-I	Apoa1	0	2903700	1670200	N/A	N/A	1.45614	0.686746
Q99KA4	Igh protein	Igh-VJ558	0	3117000	951660	N/A	N/A	2.74331	0.364523
Q8R5H6	Wiskott-Aldrich syndrome protein family member 1	Wasf1	0	3191800	7401200	N/A	N/A	0.361205	2.76851
Q3TMU8	Dihydropyrimidinase-related protein 4	Dpysl4	0	3454800	144890000	N/A	N/A	0.0199712	50.072
D3YW52	Alpha-2-macroglobulin	Pzp	0	3592000	4471600	N/A	N/A	0.672812	1.4863
Q4KL81	Actin, cytoplasmic 2	Actg1	0	3678100	7813600	N/A	N/A	0.394269	2.53634
F7C528	DNA helicase	Chd3	0	3758900	0	N/A	N/A	N/A	0
Q54AH9	Hemoglobin subunit beta-2	Hbbt2	0	3925800	13655000	N/A	N/A	0.2408	4.15282
Q5KU03	Glycogen synthase kinase-3 beta	Gsk3b	0	3928800	7217800	N/A	N/A	0.455906	2.19343
B1AT92	Growth factor receptor-bound protein 2	Grb2	0	3964000	6719000	N/A	N/A	0.494139	2.02372
Q5M9P3	40S ribosomal protein S19	Rps19	0	4076300	6584900	N/A	N/A	0.518486	1.92869
Q91VR7	Microtubule-associated proteins 1A/1B light chain 3A	Map1lc3a	0	4106700	6046200	N/A	N/A	0.568893	1.7578
Q9CWU3	Serine/threonine-protein phosphatase 2A 55 kDa regulatory subunit B	Ppp2r2a	0	4124000	7042000	N/A	N/A	0.490505	2.03872
Q3U9K3	Coronin	Coro1a	0	4155800	7405900	N/A	N/A	0.469999	2.12766
Q3TV50	Brain-specific angiogenesis inhibitor 1-associated protein 2	Baiap2	0	4325500	3239900	N/A	N/A	1.11821	0.894283
Q3UKJ6	Pre-mRNA-splicing factor ATP-dependent RNA helicase DHX15	Dhx15	0	4362600	37599000	N/A	N/A	0.0971828	10.2899
E9QN14	SLIT-ROBO Rho GTPase-activating protein 3	Srgap3	0	4626900	15614000	N/A	N/A	0.248197	4.02906
Q4FZH3	Histone deacetylase complex subunit SAP18	Sap18	0	4679300	11858000	N/A	N/A	0.330514	3.02559
Q7TMX4	116 kDa U5 small nuclear ribonucleoprotein component	Eftud2	0	4794400	2838300	N/A	N/A	1.4148	0.706812
Q8BGT8	Phytanoyl-CoA hydroxylase-interacting protein-like	Phyhipl	0	4866600	8476300	N/A	N/A	0.480883	2.07951
P12382	ATP-dependent 6-phosphofructokinase, liver type	Pfkl	0	4925200	9523500	N/A	N/A	0.433159	2.30862
Q9D6F9	Tubulin beta-4A chain	Tubb4a	0	4979500	10077000	N/A	N/A	0.41388	2.41616
P46660	Alpha-internexin	Ina	0	5081300	13621000	N/A	N/A	0.312454	3.20047
F8VQE9	Arf-GAP with GTPase, ANK repeat and PH domain-containing protein 3	Agap3	0	5237600	8046700	N/A	N/A	0.545174	1.83428
G8JL35	MOB-like protein phocein	Mob4	0	5382700	7905700	N/A	N/A	0.57027	1.75356
Q542V3	Serine/arginine-rich splicing factor 4	Srsf4	0	5494500	12309000	N/A	N/A	0.373874	2.67469
Q497D7	60S ribosomal protein L30	Rpl30	0	5523700	10008000	N/A	N/A	0.462278	2.1632
Q8C4E7	Protein SCAI	Scai	0	5561100	13451000	N/A	N/A	0.346279	2.88784
E9PYL9	60S ribosomal protein L11	Rpl11	0	5879800	39090000	N/A	N/A	0.125985	7.93748
B7ZWK3	Spectrin alpha chain, non-erythrocytic 1	Sptan1	0	5941700	9458900	N/A	N/A	0.526127	1.90068
P62141	Serine/threonine-protein phosphatase PP1-beta catalytic subunit	Ppp1cb	0	5963100	10659000	N/A	N/A	0.468572	2.13415
Q3TG21	V-type proton ATPase subunit C 1	Atp6v1c1	0	6055900	10419000	N/A	N/A	0.486825	2.05413
Q3UH60	Disco-interacting protein 2 homolog B	Dip2b	0	6096500	7032100	N/A	N/A	0.726133	1.37716
Q4FJU3	Cysteine-rich protein 2	Crip2	0	6223100	10485000	N/A	N/A	0.497117	2.0116
B1AZS9	Peroxiredoxin-4	Prdx4	0	6241400	30086000	N/A	N/A	0.173755	5.75522
O35295	Transcriptional activator protein Pur-beta	Purb	0	6527400	16121000	N/A	N/A	0.339132	2.94871
A2AE27	AMP deaminase 2	Ampd2	0	6850400	18266000	N/A	N/A	0.314118	3.18352
Q3TWV4	AP-2 complex subunit mu	Ap2m1	0	7125100	10507000	N/A	N/A	0.567979	1.76063
Q3T9X3	Dynamin-2	Dnm2	0	7261900	15733000	N/A	N/A	0.386598	2.58667
D3YYD5	Vacuolar protein sorting-associated protein 29	Vps29	0	7267400	2085900	N/A	N/A	2.91814	0.342684
Q5SVG5	AP complex subunit beta	Ap1b1	0	7275900	22630000	N/A	N/A	0.269291	3.71345
Q3TJ01	tRNA-splicing ligase RtcB homolog	Rtcb	0	7317400	21839000	N/A	N/A	0.280637	3.56333
P15105	Glutamine synthetase	Glul	0	7504100	26181000	N/A	N/A	0.240067	4.1655
Q9D3C4	Actin-related protein 2/3 complex subunit 4	Arpc4	0	8443200	9744200	N/A	N/A	0.72574	1.3779
D3YVM5	60S acidic ribosomal protein P0	Rplp0	0	8730000	17322000	N/A	N/A	0.422121	2.36899
Q571D8	TBC1 domain family member 5	Tbc1d5	0	9264600	2793000	N/A	N/A	2.77828	0.359935
Q8R5L1	Complement component 1 Q subcomponent-binding protein, mitochondrial	C1qbp	0	10473000	10825000	N/A	N/A	0.810333	1.23406
Q9Z2Y3-3	Homer protein homolog 1	Homer1	0	11448000	19842000	N/A	N/A	0.483242	2.06936
Q9DBP1	Serine/arginine-rich splicing factor 6	Srsf6	0	11981000	45300000	N/A	N/A	0.221521	4.51424
Q9EQF6	Dihydropyrimidinase-related protein 5	Dpysl5	0	12557000	240810000	N/A	N/A	0.0436749	22.8965
Q545N7	Creatine kinase U-type, mitochondrial	Ckmt1	0	14117000	225290000	N/A	N/A	0.0524833	19.0537
Q8C2K0	60S ribosomal protein L12	Rpl12	0	14718000	26137000	N/A	N/A	0.471643	2.12025
A1L0U6	Nck-associated protein 1	Nckap1	0	15336000	38362000	N/A	N/A	0.334835	2.98654
L7N239	Immunoglobulin kappa chain variable 4-71	Igkv4-71	0	15967000	20688000	N/A	N/A	0.646436	1.54694
O08539	Myc box-dependent-interacting protein 1	Bin1	0	16040000	16215000	N/A	N/A	0.828529	1.20696
A2MY60	Kappa	kappa	0	16590000	29969000	N/A	N/A	0.463655	2.15678
Q4VA29	UPF0568 protein C14orf166 homolog	2700060E02Rik	0	17864000	30203000	N/A	N/A	0.495392	2.0186
P01027	Complement C3	C3	0	17892000	40224000	N/A	N/A	0.372558	2.68414
Q8C8N2	Protein SCAI	Protein Scai	0	18554000	25470000	N/A	N/A	0.610139	1.63897
Q5SVJ0	Calcium/calmodulin-dependent protein kinase type II subunit beta	Camk2b	0	19049000	32089000	N/A	N/A	0.497206	2.01124
Q3UJ76	AP-2 complex subunit sigma	Ap2s1	0	19439000	77803000	N/A	N/A	0.209266	4.77861
Q6PEE6	AP-2 complex subunit alpha-2	Ap2a2	0	22101000	42528000	N/A	N/A	0.435269	2.29743
Q545V8	Casein kinase II subunit alpha	Csnk2a2	0	22849000	34182000	N/A	N/A	0.559874	1.78612
Q3TQP7	Acetyl-CoA acetyltransferase, mitochondrial	Acat1	0	24713000	83923000	N/A	N/A	0.246641	4.05448
B7Z3H2	Cytoplasmic FMR1-interacting protein 2	Cyfip2	0	26675000	65947000	N/A	N/A	0.338789	2.95169
Q3TXY0	Dihydropyrimidinase-related protein 1	Crmp1	0	26831000	202770000	N/A	N/A	0.110829	9.02291
Q91XU3	Phosphatidylinositol 5-phosphate 4-kinase type-2 gamma	Pip4k2c	0	29412000	57284000	N/A	N/A	0.430043	2.32535
Q9CZS7	Phosphatidylinositol 5-phosphate 4-kinase type-2 alpha	Pip4k2a	0	34180000	67125000	N/A	N/A	0.426489	2.34472
Q8C605	ATP-dependent 6-phosphofructokinase	Pfkp	0	36375000	37584000	N/A	N/A	0.810626	1.23361
Q8CIR4	Transient receptor potential cation channel subfamily M member 6	Trpm6	0	37876000	93034000	N/A	N/A	0.340991	2.93263
Q8BTI8-3	Serine/arginine repetitive matrix protein 2	Srrm2	0	40499000	41022000	N/A	N/A	0.82689	1.20935
A2ARP8	Microtubule-associated protein 1A	Map1a	0	48361000	129310000	N/A	N/A	0.313245	3.19239
E9Q7D5	Rho guanine nucleotide exchange factor 5	Arhgef5	0	49195000	122930000	N/A	N/A	0.335184	2.98343
P11352	Glutathione peroxidase 1	Gpx1	0	51935000	110100000	N/A	N/A	0.395087	2.53109
P42669	Transcriptional activator protein Pur-alpha	Pura	0	60167000	164080000	N/A	N/A	0.307131	3.25594
O08739	AMP deaminase 3	Ampd3	0	62568000	93309000	N/A	N/A	0.561629	1.78054
Q3UJ95	Phosphatidylinositol 5-phosphate 4-kinase type-2 beta	Pip4k2b	0	71174000	70279000	N/A	N/A	0.848235	1.17892
P11798	Calcium/calmodulin-dependent protein kinase type II subunit alpha	Camk2a	0	77646000	201480000	N/A	N/A	0.322781	3.09808
Q8K063	Unconventional myosin-Id	Myo1d	0	90259000	159370000	N/A	N/A	0.474356	2.10812
P40336	Vacuolar protein sorting-associated protein 26A	Vps26a	0	116640000	378670000	N/A	N/A	0.257992	3.87608
Q61177	Casein kinase II subunit alpha	Csnk2a1	0	136670000	443670000	N/A	N/A	0.258008	3.87585
F6RJV6	LanC-like protein 2	Lancl2	0	148790000	230070000	N/A	N/A	0.541669	1.84615
Q9ESB3	Histidine-rich glycoprotein	Hrg	0	152200000	242890000	N/A	N/A	0.524838	1.90535
Q8BS01	Integrin alpha-E	Itgae	0	196610000	0	N/A	N/A	N/A	0
Q3UV52	E3 ubiquitin-protein ligase	Wwp1	0	476590000	1752500000	N/A	N/A	0.227776	4.39028
Q9DAV9	Trimeric intracellular cation channel type B	Tmem38b	0	1065100000	6163600	N/A	N/A	144.736	0.00690913
F6UND7	Non-specific protein-tyrosine kinase	Hck	0	1621000000	2509300000	N/A	N/A	0.541067	1.8482
E9Q7S0	Synaptojanin-1	Synj1	193920	30302000	75911000	156.26	391.455	0.334339	2.99098
P17426-2	AP-2 complex subunit alpha-1	Ap2a1	225480	84669000	204400000	375.506	906.511	0.346948	2.88228
Q3V331	Guanine nucleotide-binding protein subunit beta-5	Gnb5	231340	2082500	3448000	9.0019	14.9045	0.505869	1.9768
P26443	Glutamate dehydrogenase 1, mitochondrial	Glud1	237730	463570000	383070000	1949.99	1611.37	1.01358	0.986603
P99027	60S acidic ribosomal protein P2	Rplp2	272950	24461000	15785000	89.6171	57.8311	1.29793	0.77046
Q9R0Q6	Actin-related protein 2/3 complex subunit 1A	Arpc1a	287800	4528900	9231100	15.7363	32.0747	0.410922	2.43355
Q922B8	ATP-dependent RNA helicase DDX1	Ddx1	294250	3352800	8857300	11.3944	30.1013	0.317049	3.15408
P63085	Mitogen-activated protein kinase 1	Mapk1	298570	5487000	11018000	18.3776	36.9026	0.417112	2.39744
Q9WUM5	Succinyl-CoA ligase [ADP/GDP-forming] subunit alpha, mitochondrial	Suclg1	299550	5229400	9758600	17.4575	32.5775	0.448833	2.228
B9EIC7	Phytanoyl-CoA hydroxylase-interacting protein	Phyhip	313220	3560900	8736700	11.3687	27.8932	0.341376	2.92932
Q5BLK2	40S ribosomal protein S20	Rps20	316550	3971100	10868000	12.5449	34.3326	0.306042	3.26752
D3YVN7	Elongation factor Tu	Gm9755	356130	1388400	4051400	3.89858	11.3762	0.287032	3.48394
Q6P4T2	U5 small nuclear ribonucleoprotein 200 kDa helicase	Snrnp200	361670	1565500	1878800	4.32853	5.19479	0.6979	1.43287
P50516	V-type proton ATPase catalytic subunit A	Atp6v1a	393500	11396000	74502000	28.9606	189.332	0.128116	7.8054
P06745	Glucose-6-phosphate isomerase	Gpi	415560	0	18093000	0	43.5388	0	N/A
B2CY77	40S ribosomal protein SA	Rpsa	427950	10268000	20890000	23.9935	48.8141	0.411688	2.42903
Q99K08	ATP-dependent 6-phosphofructokinase	Pfkm	440620	104430000	144940000	237.007	328.946	0.603472	1.65708
Q3U7Z6	Phosphoglycerate mutase 1	Pgam1	445090	1109300	31108000	2.4923	69.8915	0.0298674	33.4813
P48774	Glutathione S-transferase Mu 5	Gstm5	467650	0	2448300	0	5.23533	0	N/A
V9GXE7	Striatin-4	Strn4	468730	0	2884700	0	6.15429	0	N/A
Q9CVB6	Actin-related protein 2/3 complex subunit 2	Arpc2	470260	3439800	8551100	7.31468	18.1838	0.336924	2.96803
Q8C2E1	Serine/threonine-protein phosphatase 2A 65 kDa regulatory subunit A alpha isoform	Ppp2r1a	495790	1769000	11372000	3.56804	22.9371	0.13029	7.67518
N0E4C0	Casein kinase II subunit beta	Csnk2b	498660	313810000	376630000	629.307	755.284	0.697866	1.43294
Q5SW83	Actin-related protein 2	Actr2	602700	3150600	5606000	5.22748	9.30148	0.470718	2.12442
Q5EBP9	Transcription intermediary factor 1-beta	Trim28	633090	0	4694000	0	7.41443	0	N/A
P27048	Small nuclear ribonucleoprotein-associated protein B	Snrpb	655040	2324700	3576400	3.54894	5.45982	0.544429	1.83679
Q9Z1N5	Spliceosome RNA helicase Ddx39b	Ddx39b	676200	0	6323400	0	9.35138	0	N/A
Q9WVA3	Mitotic checkpoint protein BUB3	Bub3	691690	2296100	4057100	3.31955	5.86549	0.474019	2.10962
A4FUS1	40S ribosomal protein S16	Rps16	699980	373500	10481000	0.533587	14.9733	0.0298475	33.5036
A2AEC2	Transcription elongation factor A protein-like 3	Tceal3	732230	4942800	7606400	6.75034	10.388	0.54427	1.83732
Q8BIS2	IF rod domain-containing protein	Krt90	738630	1025100	6158200	1.38784	8.33733	0.139422	7.17244
A5GZX3	Lactoylglutathione lyase	Glo1	776710	0	5004900	0	6.44372	0	N/A
Q5SWR1	AP complex subunit beta	Ap2b1	783630	124120000	348180000	158.391	444.317	0.298578	3.3492
D3YWF6	Ubiquitin thioesterase OTUB1	Otub1	830520	0	4711800	0	5.67331	0	N/A
Q8K0U4	Heat shock 70 kDa protein 12A	Hspa12a	838020	2019000	5812400	2.40925	6.93587	0.290939	3.43715
Q3ULW0	GTP-binding nuclear protein Ran	Ran	849780	297510	4957100	0.350102	5.83339	0.0502683	19.8932
Q05DD2	Neurofilament light polypeptide	Nefl	856740	23953000	56877000	27.9583	66.3877	0.352731	2.83502
P01872	Ig mu chain C region	Ighm	917450	92482000	103350000	100.803	112.649	0.749492	1.33424
Q4FZH7	Enhancer of rudimentary homolog	Erh	918910	12850000	5937400	13.984	6.46135	1.81271	0.551662
P60335	Poly(rC)-binding protein 1	Pcbp1	944320	2900400	5229900	3.07142	5.53827	0.464499	2.15286
Q9CQF3	Cleavage and polyadenylation specificity factor subunit 5	Nudt21	955360	5730900	13978000	5.99868	14.6311	0.343398	2.91207
Q5SVY2	Peptidyl-prolyl cis-trans isomerase	Ppia	981810	803130	4645300	0.81801	4.73136	0.144808	6.9057
Q80Y52	Heat shock protein HSP 90-alpha	Hsp90aa1	1025700	0	120660000	0	117.637	0	N/A
H7BX95	Serine/arginine-rich splicing factor 1	Srsf1	1043900	103600000	151940000	99.2432	145.55	0.571095	1.75102
Q8R142	High affinity immunoglobulin gamma Fc receptor I	Fcgr1	1074900	10443000	18081000	9.71532	16.8211	0.483753	2.06717
Q0PD15	Ras-related protein Rab-39A	Rab39	1122000	0	5667000	0	5.0508	0	N/A
Q8BN07	Serine/threonine-protein phosphatase	Ppp2cb	1198700	2270800	5386600	1.89439	4.4937	0.353089	2.83214
E9PZ43	Microtubule-associated protein	Map4	1202800	6759800	10624000	5.62005	8.83272	0.532925	1.87644
C6EQG9	Amphiphysin	Amph	1231200	9259300	12251000	7.52055	9.95045	0.633034	1.57969
Q04447	Creatine kinase B-type	Ckb	1271500	4127500	74844000	3.24617	58.8628	0.0461903	21.6496
P70451-5	Tyrosine-protein kinase Fer	Fer	1336700	93105000	338170000	69.6529	252.989	0.230599	4.33652
B2M1R6	Heterogeneous nuclear ribonucleoprotein K	Hnrnpk	1340000	21449000	30216000	16.0067	22.5493	0.594553	1.68194
Q9D2U9	Histone H2B type 3-A	Hist3h2ba	1343800	8199000	992210	6.10135	0.738361	6.92114	0.144485
Q9R0Y5	Adenylate kinase isoenzyme 1	Ak1	1385300	0	6878300	0	4.96521	0	N/A
P08249	Malate dehydrogenase, mitochondrial	Mdh2	1385700	618490	13001000	0.446338	9.38226	0.0398452	25.0971
D3Z0Y2	Peroxiredoxin-6	Prdx6	1439200	1277600	29386000	0.887715	20.4183	0.0364145	27.4616
Q99PT1	Rho GDP-dissociation inhibitor 1	Arhgdia	1481100	1162600	6091600	0.784957	4.11289	0.159852	6.25577
Q5U438	Nucleophosmin	Npm1	1513100	549330000	713010000	363.049	471.225	0.645295	1.54968
P68040	Guanine nucleotide-binding protein subunit beta-2-like 1	Gnb2l1	1591800	2567100	8405000	1.6127	5.28019	0.255815	3.90908
A2A5N2	14-3-3 protein beta/alpha	Ywhab	1608800	3893200	21298000	2.41994	13.2384	0.153105	6.53148
Q564E2	L-lactate dehydrogenase	Ldha	1627900	599550	19709000	0.368297	12.107	0.0254789	39.2481
F8WGQ9	BTB/POZ domain-containing adapter for CUL3-mediated RhoA degradation protein 3	Kctd10	1641300	11235000	12573000	6.84518	7.66039	0.748436	1.33612
P50396	Rab GDP dissociation inhibitor alpha	Gdi1	1752600	1201600	17373000	0.68561	9.9127	0.0579303	17.2621
Q8BTS0	Probable ATP-dependent RNA helicase DDX5	Ddx5	1754300	6079700	22142000	3.4656	12.6216	0.229978	4.34825
A0N262	Immunoglobulin heavy variable V6-5	Vk	1897800	16672000	27453000	8.78491	14.4657	0.508649	1.96599
P01867-2	Ig gamma-2B chain C region	Igh-3	2025000	257690000	297620000	127.254	146.973	0.725197	1.37894
Q3UEB3-2	Poly(U)-binding-splicing factor PUF60	Puf60	2086700	1217800	10506000	0.583601	5.03474	0.0970865	10.3001
P70333	Heterogeneous nuclear ribonucleoprotein H2	Hnrnph2	2200400	8467000	17288000	3.84794	7.85675	0.410209	2.43778
Q3TLL6	Eukaryotic initiation factor 4A-I	Eif4a1	2373500	2734200	20797000	1.15197	8.76217	0.110116	9.08134
Q922W7	Myosin regulatory light chain 12B	Myl12a	2499700	23163000	7006300	9.26631	2.80286	2.76902	0.361138
Q543Y7	Protein kinase C and casein kinase substrate in neurons protein 1	Pacsin1	2668800	22058000	48369000	8.26514	18.1239	0.381961	2.61807
D3YV43	40S ribosomal protein S3	Rps3	2825000	3726500	32466000	1.31912	11.4924	0.0961375	10.4018
Q8C845	EF-hand domain-containing protein D2	Efhd2	2908000	9522700	18821000	3.27466	6.47215	0.423777	2.35973
P68510	14-3-3 protein eta	Ywhah	2921500	15915000	39465000	5.44754	13.5085	0.337765	2.96064
D6RCW7	F-actin-capping protein subunit alpha-2	Capza2	3064100	14582000	26828000	4.75898	8.75559	0.455249	2.1966
Q64332	Synapsin-2	Syn2	3469100	47211000	20261000	13.609	5.84042	1.95165	0.512386
Q52L87	Tubulin alpha-1C chain	Tuba1c	3471300	11033000	27069000	3.17835	7.79794	0.341383	2.92926
Q3TRJ1	Vacuolar protein sorting-associated protein 35	Vps35	3831300	5843700000	4894500000	1525.25	1277.5	1	1
Q5FWB7	Fructose-bisphosphate aldolase	Aldoa	3877200	73312000	220230000	18.9085	56.8013	0.278817	3.58658
P14152	Malate dehydrogenase, cytoplasmic	Mdh1	4128600	0	19672000	0	4.76481	0	N/A
A3KML3	14-3-3 protein theta	Ywhaq	4140800	23732000	51776000	5.73126	12.5039	0.383907	2.6048
P39053-5	Dynamin-1	Dnm1	4177100	152200000	357020000	36.4368	85.4708	0.357061	2.80064
Q8VIJ0	Anti-DNA light chain	Igkv6-14	4881200	11541000	27243000	2.36438	5.58121	0.354821	2.81832
J3QK03	Immunoglobulin heavy variable V6-5	Ighv6-5	5169600	59285000	80582000	11.468	15.5877	0.616208	1.62283
Q8C0E2	Vacuolar protein sorting-associated protein 26B	Vps26b	5530100	746800000	1021300000	135.043	184.68	0.612451	1.63278
Q9ERD7	Tubulin beta-3 chain	Tubb3	5847300	54890000	93608000	9.38724	16.0088	0.491135	2.0361
P52480-2	Pyruvate kinase PKM	Pkm	6017300	8216700	56136000	1.36551	9.3291	0.122596	8.15687
Q543N3	LIM and SH3 domain protein 1	Lasp1	6128100	63190000	62419000	10.3115	10.1857	0.847914	1.17936
Q544Y7	Cofilin-1	Cfl1	6319000	12793000	35627000	2.02453	5.63808	0.300755	3.32496
Q5SS40	14-3-3 protein epsilon	Ywhae	6875000	21849000	52848000	3.17804	7.68698	0.346277	2.88786
Q3UEN1	Uridine phosphorylase	Upp2	7656500	29382000	82360000	3.83752	10.7569	0.298803	3.34668
Q9R0P9	Ubiquitin carboxyl-terminal hydrolase isozyme L1	Uchl1	8535800	750540	58915000	0.0879285	6.90211	0.0106701	93.7199
Q4FJX4	Cysteine and glycine-rich protein 1	Csrp1	8620600	21443000	40631000	2.48741	4.71325	0.442027	2.26231
Q9JJ20	14-3-3 protein sigma	Sfn	9162800	38625000	91503000	4.21541	9.98636	0.353552	2.82844
Q545V3	Gamma-enolase	Eno2	9822100	3802400	95610000	0.387127	9.73417	0.03331	30.021
P01642	Ig kappa chain V-V region L7	Gm10881	10100000	34158000	68180000	3.38198	6.7505	0.41962	2.38311
Q9R1Q8	Transgelin-3	Tagln3	10250000	33201000	88262000	3.23912	8.61093	0.315063	3.17397
P16125	L-lactate dehydrogenase B chain	Ldhb	11412000	9152600	124820000	0.802015	10.9376	0.0614159	16.2824
Q5FW97	Alpha-enolase	Eno1	12850000	26499000	177210000	2.06218	13.7907	0.125245	7.98433
P99024	Tubulin beta-5 chain	Tubb5	13258000	34833000	83522000	2.62732	6.29974	0.34931	2.86279
S4R286	Ankyrin repeat and sterile alpha motif domain-containing protein 1B	Anks1b	13512000	27600000	126220000	2.04263	9.34133	0.183148	5.46008
Q8CGY8-2	UDP-N-acetylglucosamine--peptide N-acetylglucosaminyltransferase 110 kDa subunit	Ogt	14057000	64081000	22461000	4.55865	1.59785	2.38957	0.418485
Q53VR2	Ig heavy chain V region 3-6	Ighv3-6	14631000	60891000	124830000	4.16178	8.53188	0.408559	2.44763
A8IP69	14-3-3 protein gamma	Ywhag	15089000	82079000	171610000	5.43966	11.3732	0.400599	2.49626
O08553	Dihydropyrimidinase-related protein 2	Dpysl2	18706000	1439400000	4748200000	76.9486	253.833	0.253906	3.93847
Q5XFY8	Ig kappa chain C region	Igk	18707000	69562000	108000000	3.7185	5.77324	0.539472	1.85367
P17751	Triosephosphate isomerase	Tpi1	19990000	16835000	101620000	0.842171	5.08354	0.138757	7.20685
Q65ZI1	Anti-HIV-1 reverse transcriptase single-chain variable	Igkv5-39	26420000	91284000	117070000	3.45511	4.43111	0.653085	1.5312
A4FU62	Beta-2-microglobulin	Iglv1	29476000	250210000	336570000	8.4886	11.4184	0.622658	1.60602
P62631	Elongation factor 1-alpha 2	Eef1a2	34734000	169370000	274340000	4.8762	7.89831	0.517092	1.93389
P20357	Microtubule-associated protein 2	Map2	43593000	98162000	226590000	2.25178	5.19785	0.362847	2.75599
P68372	Tubulin beta-4B chain	Tubb4b	51364000	470960000	1511700000	9.16907	29.4311	0.260939	3.83231
Q7TMM9	Tubulin beta-2A chain	Tubb2a	54468000	207190000	583660000	3.80388	10.7156	0.297324	3.36334
P68368	Tubulin alpha-4A chain	Tuba4a	55990000	156750000	378830000	2.79961	6.76603	0.346564	2.88547
P63101	14-3-3 protein zeta/delta	Ywhaz	83272000	190340000	596560000	2.28576	7.16399	0.267237	3.742
Q3UBA6	Heat shock cognate 71 kDa protein	Hspa8	88869000	156960000	369200000	1.7662	4.15443	0.35608	2.80836
Q5F2I8	Ig heavy chain V region 6.96	IgG1 TS1 VH	103140000	46293000000	56564000000	448.837	548.42	0.685481	1.45883
P03987-2	Ig gamma-3 chain C region	Ighg3	135570000	3307700000	6638900000	24.3985	48.9703	0.417302	2.39635
A2NHM3	If kappa light chain	Igkc	181840000	759890000	832290000	4.17889	4.57705	0.764709	1.30769
P05213	Tubulin alpha-1B chain	Tuba1b	408940000	1054200000	2812400000	2.57788	6.87729	0.313954	3.18518
